# DIAlignR provides precise retention time alignment across distant runs in DIA and targeted proteomics

**DOI:** 10.1101/438309

**Authors:** Shubham Gupta, Sara Ahadi, Wenyu Zhou, Hannes Röst

## Abstract

SWATH-MS has been widely used for proteomics analysis given its high-throughput and reproducibility but ensuring consistent quantification of analytes across large-scale studies of heterogeneous samples such as human-plasma remains challenging. Heterogeneity in large-scale studies can be caused by large time intervals between data-acquisition, acquisition by different operators or instruments, intermittent repair or replacement of parts, such as the liquid chromatography column, all of which affect retention time (RT) reproducibility and successively performance of SWATH-MS data analysis. Here, we present a novel algorithm for retention time alignment of SWATH-MS data based on direct alignment of raw MS2 chromatograms using a hybrid dynamic programming approach. The algorithm does not impose a chronological order of elution and allows for alignment of elution-order swapped peaks. Furthermore, allowing RT-mapping in a certain window around coarse global fit makes it robust against noise. On a manually validated dataset, this strategy outperforms the current state-of-the-art approaches. In addition, on a real-world clinical data, our approach outperforms global alignment methods by mapping 98% of peaks compared to 67% cumulatively and DIAlignR can reduce alignment error up to 30-fold for extremely distant runs. The robustness of technical parameters used in this pairwise alignment strategy has also been demonstrated. The source code is released under the BSD license at https://github.com/Roestlab/DIAlignR.

**Abbreviations:**

AUC: Area Under the Curve
DIA: Data-independent acquisition
LC: Liquid chromatography
LOESS: Local weighted regression
RSE: Residual Standard Error
RT: Retention time
XIC: Extracted ion chromatograms

**Data Availability:** Raw chromatograms and features extracted by OpenSWATH are available on PeptideAtlas.

Servername: ftp.peptideatlas.org

Username: PASS01280

Password: KQ2592b
