## Supplemental Tables for "DIAlignR provides precise retention time alignment across distant runs in DIA and targeted proteomics": Supplemental Table 2.xlsx

### Sheet: Sheet1
Run	Run name	Before/After Quadrupole replacement	run_id	acquisitionDate	Sample prep	Cleaning	Batch	Column
run0	021317_V2_Plasma_8ug_B3_021-2012-V2-Plasma018	Before	17	17-02-13	V2	C1	V2	Column 1
run1	021317_V2_Plasma_8ug_C11_037-1036-V2-Plasma083	Before	26	17-02-13	V2	C1	V2	Column 1
run2	021917_V3_Plasma_8ug_A10_001-1022-V3-Plasma073	Before	95	17-02-19	V3	C2	V3	Column 1
run3	021917_V3_Plasma_8ug_B6_053-04-V3-Plasma042	Before	115	17-02-19	V3	C2	V3	Column 1
run4	022817_V4_Plasma_8ug_C11_010-05-02-2-V3-Plasma083	Before	217	17-02-28	V4	C2	V4	Column 1
run5	022817_V4_Plasma_8ug_H3_090-02-02-3-V3-Plasma024	Before	275	17-02-28	V4	C2	V4	Column 1
run6	030717_V1_Plasma_8ug_A8_016-02-V1-Plasma057	Before	291	17-03-07	V1	C2	V1	Column 1
run7	030717_V1_Plasma_8ug_G9_036-01-V1-Plasma071	Before	358	17-03-07	V1	C2	V1	Column 1
run8	031217_V5_Plasma_8ug_A3_109-1021-V5-Plasma017	Before	379	17-03-12	V5A	C3	V2	Column 1
run9	031217_V5_Plasma_8ug_C6_70-1001-07-V5-Plasma043	Before	403	17-03-12	V5	C3	V5	Column 1
run10	032217_V6_Plasma_8ug_D7_026-2043-V6-Plasma052	After	592	17-07-20	V6	C5	V6	Column 2
run11	032217_V6_Plasma_8ug_E4_70-1002-12-02-2-V6-Plasma029	After	601	17-07-20	V6	C5	V6	Column 2
run12	032817_V7_Plasma_8ug_A7_048-02-V7_Plasma-049	Before	453	17-03-28	V7	C3	V7	Column 1
run13	032817_V7_Plasma_8ug_C5_001-6014-V7_Plasma-035	Before	474	17-03-28	V7	C3	V7	Column 1
run14	041317_M2_Serum_8ug_C3_V7-042-01-M2_Serum_Plasma001	Before	524	17-04-13	M2	C3	M2	Column 1
run15	041317_M2_Serum_8ug_D3_V7-034-02-M2_Serum_Plasma001	Before	528	17-04-13	M2	C3	M2	Column 1
run16	062017_V8_Plasma_8ug_A10_70-115-01-V8_Plasma-073	After	643	17-06-20	V8	C4	V8	Column 2
run17	062017_V8_Plasma_8ug_A3_70-1008-04-V8_Plasma-017	After	648	17-06-20	V8	C4	V8	Column 2
run18	062617_V9_Plasma_8ug_H3_69-077-04-V9_Plasma-024	After	968	17-06-26	V9	C4	V9	Column 2
run19	062617_V9_Plasma_8ug_H9_69-120-03-V9_Plasma-072	After	974	17-06-26	V9	C4	V9	Column 2
run20	070817_V10_Plasma_8ug_B6_69-001-7040-V10_Plasma-042	After	803	17-07-08	V10	C5	V10	Column 2
run21	070817_V10_Plasma_8ug_H11_69-073-10-V10_Plasma-088	After	868	17-07-08	V10	C5	V10	Column 2
run22	072017_M3_Plasma_8ug_C2_70-1006-2014-M3-Plasma011	After	752	17-07-20	M3	C5	M3	Column 2
run23	072017_M3_Plasma_8ug_C4_69-090-1031-M3-Plasma027	After	754	17-07-20	M3	C5	M3	Column 2
