## Supplemental Tables for "DIAlignR provides precise retention time alignment across distant runs in DIA and targeted proteomics": Supplemental Table 4.xlsx

### Sheet: Sheet1
	Validation dataset	Human plasma dataset
Biological Sample	Streptococcus pyogenes strain SF370	Plasma from blood samples
Mass-spectrometer	SciEX 5600 TripleTOF	SciEX 6600 TripleTOF
LC - gradient	Linear	Linear
Total run time	135 minutes	55 minutes
LC-column replaced	No	Yes
Mass-spectrometer repaired	No	Yes (Replaced quadrupole after 7 batches)
Data acquisition date	08 August 2012 - 09 August 2012	17 February 2017- 20 July 2017
Number of runs acquired	16	975
Number of batches	1	12
Runs selected for alignment	16	24
Total number of run-pairs	120	276
Software used for feature detection and XIC extraction	OpenSWATH	OpenSWATH
Number of common precursors selected per run for alignment	437	406
Total number of alignments	49505	112056
Manual Annotation	Yes (Skyline)	No
