## Supplemental Tables for "DIAlignR provides precise retention time alignment across distant runs in DIA and targeted proteomics": Supplemental Table 5.xlsx

### Sheet: Sheet1
Run pair	Number of common peak-groups	Number of peak-groups used for LOESS fit	Number of peak-groups used for optimum span calculation	Optimum span value	Residual standard error (RSE) in sec
run14_run15	4349	4196	2900	0.04	6.50781
run13_run15	4111	3962	2741	0.03	4.49137
run13_run14	4607	4437	3072	0.04	8.17488
run12_run15	3539	3412	2360	0.03	6.2668
run12_run14	4113	3963	2742	0.03	8.5546
run12_run13	3651	3515	2434	0.03	7.7272
run11_run15	4302	4148	2868	0.03	4.96417
run11_run14	5190	5002	3460	0.04	7.59139
run11_run13	4470	4304	2980	0.02	5.38116
run11_run12	4033	3883	2689	0.02	7.38666
run10_run15	3891	3755	2594	0.04	10.0202
run10_run14	4893	4721	3262	0.03	10.5221
run10_run13	4078	3933	2719	0.03	12.2354
run10_run12	4152	4010	2768	0.04	8.15798
run10_run11	4538	4378	3026	0.03	10.9991
run9_run15	4423	4268	2949	0.03	4.30605
run9_run14	5456	5260	3638	0.02	6.24202
run9_run13	4581	4407	3054	0.03	5.52143
run9_run12	4045	3897	2697	0.02	7.19452
run9_run11	5259	5066	3506	0.03	5.56757
run9_run10	4684	4521	3123	0.02	11.4213
run8_run15	4017	3873	2678	0.03	8.91272
run8_run14	5103	4915	3402	0.02	10.5759
run8_run13	4197	4039	2798	0.02	10.6888
run8_run12	4270	4114	2847	0.03	6.91033
run8_run11	4732	4556	3155	0.03	9.77084
run8_run10	5005	4831	3337	0.05	7.55138
run8_run9	4908	4728	3272	0.03	10.1327
run7_run15	4382	4226	2922	0.03	3.82966
run7_run14	5227	5035	3485	0.03	5.62556
run7_run13	4479	4315	2986	0.04	6.10766
run7_run12	3973	3822	2649	0.03	6.4865
run7_run11	5093	4906	3396	0.04	6.40912
run7_run10	4551	4386	3034	0.04	9.64529
run7_run9	5248	5055	3499	0.02	5.58855
run7_run8	4723	4548	3149	0.03	8.48269
run6_run15	3308	3194	2206	0.03	6.611
run6_run14	3739	3601	2493	0.03	8.92085
run6_run13	3378	3255	2252	0.03	7.1906
run6_run12	3629	3492	2420	0.05	5.52268
run6_run11	3659	3526	2440	0.03	7.26078
run6_run10	3653	3524	2436	0.04	9.889
run6_run9	3686	3554	2458	0.03	7.34244
run6_run8	3828	3685	2552	0.03	7.80762
run6_run7	3641	3506	2428	0.02	7.39814
run5_run15	3790	3662	2527	0.02	6.91426
run5_run14	4432	4272	2955	0.04	9.8117
run5_run13	3978	3832	2652	0.02	7.27891
run5_run12	3860	3719	2574	0.03	6.86527
run5_run11	4240	4090	2827	0.03	8.11024
run5_run10	4333	4180	2889	0.04	11.8448
run5_run9	4360	4205	2907	0.02	8.29577
run5_run8	4543	4378	3029	0.04	10.6604
run5_run7	4238	4084	2826	0.03	8.32133
run5_run6	3577	3444	2385	0.05	5.59582
run4_run15	4149	3998	2766	0.03	5.89044
run4_run14	4988	4796	3326	0.04	8.49637
run4_run13	4433	4265	2956	0.02	4.78942
run4_run12	3937	3785	2625	0.03	8.16835
run4_run11	4906	4719	3271	0.03	3.82592
run4_run10	4326	4163	2884	0.03	12.3893
run4_run9	4936	4748	3291	0.03	5.75936
run4_run8	4533	4356	3022	0.03	10.9612
run4_run7	4796	4614	3198	0.03	7.69279
run4_run6	3666	3526	2444	0.03	7.48739
run4_run5	4111	3955	2741	0.02	8.0315
run3_run15	3886	3751	2591	0.03	7.69187
run3_run14	4761	4585	3174	0.03	9.50288
run3_run13	4090	3941	2727	0.02	9.07294
run3_run12	4056	3910	2704	0.04	6.37201
run3_run11	4467	4304	2978	0.03	8.92317
run3_run10	4802	4637	3202	0.04	7.83375
run3_run9	4596	4433	3064	0.02	9.48986
run3_run8	4834	4655	3223	0.04	7.58259
run3_run7	4494	4330	2996	0.02	6.85577
run3_run6	3616	3484	2411	0.04	7.06882
run3_run5	4358	4198	2906	0.03	9.47728
run3_run4	4281	4118	2854	0.03	9.72338
run2_run15	4259	4106	2840	0.03	4.94608
run2_run14	5349	5154	3566	0.04	7.86467
run2_run13	4580	4410	3054	0.03	5.00203
run2_run12	3996	3849	2664	0.03	7.56245
run2_run11	5013	4830	3342	0.03	6.30954
run2_run10	4609	4445	3073	0.03	11.9441
run2_run9	5194	5003	3463	0.03	6.08408
run2_run8	4777	4595	3185	0.04	10.7436
run2_run7	5047	4861	3365	0.03	5.05173
run2_run6	3634	3500	2423	0.04	6.91814
run2_run5	4327	4167	2885	0.03	8.39628
run2_run4	4880	4693	3254	0.04	6.09265
run2_run3	4608	4440	3072	0.02	9.18177
run1_run15	3839	3709	2560	0.03	6.00551
run1_run14	4469	4313	2980	0.03	9.62754
run1_run13	4029	3886	2686	0.03	7.00193
run1_run12	3917	3780	2612	0.03	6.46755
run1_run11	4300	4152	2867	0.05	8.0985
run1_run10	4354	4208	2903	0.03	10.5406
run1_run9	4428	4275	2952	0.02	7.96446
run1_run8	4609	4447	3073	0.03	9.24703
run1_run7	4330	4177	2887	0.02	7.52512
run1_run6	3649	3519	2433	0.04	5.53102
run1_run5	4417	4262	2945	0.04	4.4521
run1_run4	4173	4023	2782	0.03	8.00205
run1_run3	4397	4244	2932	0.04	7.15839
run1_run2	4381	4226	2921	0.03	7.32568
run0_run15	3743	3612	2496	0.02	6.24497
run0_run14	4260	4103	2840	0.03	8.83389
run0_run13	3932	3788	2622	0.03	7.27935
run0_run12	3847	3705	2565	0.03	4.32581
run0_run11	4109	3960	2740	0.03	7.42817
run0_run10	4267	4112	2845	0.04	9.49763
run0_run9	4229	4077	2820	0.02	7.41868
run0_run8	4342	4177	2895	0.05	8.92602
run0_run7	4130	3979	2754	0.04	6.90842
run0_run6	3470	3340	2314	0.03	6.11917
run0_run5	4191	4035	2794	0.02	7.63711
run0_run4	3994	3841	2663	0.03	7.64004
run0_run3	4297	4134	2865	0.04	5.62933
run0_run2	4166	4012	2778	0.03	7.98745
run0_run1	4199	4048	2800	0.02	5.8331
