## Supplemental Tables for "DIAlignR provides precise retention time alignment across distant runs in DIA and targeted proteomics": Supplemental Table 6.xlsx

### Sheet: Sheet1
	Number of common peak-groups	Number of peak-groups used for LOESS fit	Number of peak-groups used for optimum span calculation	Optimum span value	Residual standard error (RSE) in sec
run22_run23	4506	4100	3004	0.44	14.5902
run21_run23	4412	4006	2942	0.07	17.2046
run21_run22	4482	4076	2988	0.06	17.3784
run20_run23	4258	3852	2839	0.09	25.384
run20_run22	4304	3898	2870	0.07	23.061
run20_run21	4655	4249	3104	0.09	19.0104
run19_run23	4092	3686	2728	0.09	27.9914
run19_run22	4143	3737	2762	0.09	24.6389
run19_run21	4291	3885	2861	0.2	24.5699
run19_run20	4107	3701	2738	0.12	23.4563
run18_run23	4132	3726	2755	0.1	26.4944
run18_run22	4178	3772	2786	0.05	24.1225
run18_run21	4382	3976	2922	0.06	21.2848
run18_run20	4212	3806	2808	0.09	18.343
run18_run19	4452	4046	2968	0.1	17.9416
run17_run23	4305	3899	2870	0.09	29.5171
run17_run22	4397	3991	2932	0.05	27.845
run17_run21	4672	4266	3115	0.05	25.0208
run17_run20	4584	4178	3056	0.12	23.1502
run17_run19	4358	3952	2906	0.08	24.547
run17_run18	4455	4049	2970	0.07	18.8531
run16_run23	4383	3977	2922	0.03	26.3916
run16_run22	4450	4044	2967	0.03	24.1183
run16_run21	4701	4295	3134	0.04	21.9473
run16_run20	4540	4134	3027	0.08	19.4923
run16_run19	4419	4013	2946	0.08	20.8985
run16_run18	4557	4151	3038	0.06	12.5305
run16_run17	4938	4532	3292	0.06	16.0806
run15_run23	4020	3614	2680	0.08	33.6644
run15_run22	4101	3695	2734	0.07	32.6709
run15_run21	4137	3731	2758	0.07	33.9357
run15_run20	3994	3588	2663	0.06	33.5286
run15_run19	3955	3549	2637	0.07	29.9111
run15_run18	4005	3599	2670	0.03	27.7589
run15_run17	4307	3901	2872	0.04	31.9637
run15_run16	4360	3954	2907	0.04	27.8929
run14_run23	4023	3617	2682	0.07	35.122
run14_run22	4100	3694	2734	0.19	34.7219
run14_run21	4127	3721	2752	0.07	34.1441
run14_run20	4020	3614	2680	0.09	33.4684
run14_run19	4015	3609	2677	0.07	29.6518
run14_run18	4040	3634	2694	0.07	29.2978
run14_run17	4338	3932	2892	0.03	30.5439
run14_run16	4381	3975	2921	0.05	27.5535
run14_run15	4679	4273	3120	0.13	13.9401
run13_run23	946	540	631	0.14	60.936
run13_run22	944	538	630	0.15	63.2548
run13_run21	979	573	653	0.13	63.0824
run13_run20	920	514	614	0.14	49.8613
run13_run19	913	507	609	0.14	50.4645
run13_run18	924	518	616	0.3	49.3214
run13_run17	988	582	659	0.32	50.4062
run13_run16	999	593	666	0.31	46.6478
run13_run15	1029	623	686	0.14	48.3884
run13_run14	1025	619	684	0.97	45.7784
run12_run23	1985	1579	1324	0.1	48.8323
run12_run22	2011	1605	1341	0.1	44.7234
run12_run21	2072	1666	1382	0.1	44.3989
run12_run20	1961	1555	1308	0.09	41.2604
run12_run19	2003	1597	1336	0.07	38.8519
run12_run18	1997	1591	1332	0.09	37.9867
run12_run17	2127	1721	1418	0.09	39.4489
run12_run16	2141	1735	1428	0.09	35.8207
run12_run15	2263	1857	1509	0.12	32.6633
run12_run14	2266	1860	1511	0.07	30.6649
run12_run13	1208	802	806	0.15	27.5189
run11_run23	4358	3952	2906	0.19	21.4047
run11_run22	4461	4055	2974	0.2	19.5061
run11_run21	4769	4363	3180	0.15	21.5172
run11_run20	4465	4059	2977	0.06	17.2509
run11_run19	4161	3755	2774	0.05	22.0696
run11_run18	4236	3830	2824	0.05	20.0209
run11_run17	4509	4103	3006	0.06	21.0498
run11_run16	4538	4132	3026	0.03	19.3034
run11_run15	4070	3664	2714	0.06	28.1253
run11_run14	4090	3684	2727	0.03	28.1502
run11_run13	934	528	623	0.06	42.1193
run11_run12	2000	1594	1334	0.13	38.8016
run10_run23	4494	4088	2996	0.08	21.4216
run10_run22	4607	4201	3072	0.07	15.8742
run10_run21	4811	4405	3208	0.08	19.163
run10_run20	4547	4141	3032	0.05	21.2983
run10_run19	4389	3983	2926	0.03	21.0533
run10_run18	4331	3925	2888	0.06	23.092
run10_run17	4637	4231	3092	0.03	24.9363
run10_run16	4631	4225	3088	0.04	22.4192
run10_run15	4149	3743	2766	0.06	32.2947
run10_run14	4197	3791	2798	0.06	31.8361
run10_run13	969	563	646	0.13	48.5059
run10_run12	2055	1649	1370	0.13	41.1305
run10_run11	4706	4300	3138	0.1	16.5357
run9_run23	829	423	553	0.11	61.4854
run9_run22	834	428	556	0.19	61.3833
run9_run21	873	467	582	0.22	64.9672
run9_run20	815	409	544	0.15	48.3703
run9_run19	813	407	542	0.26	52.2561
run9_run18	816	410	544	0.16	47.8091
run9_run17	874	468	583	0.15	48.5998
run9_run16	878	472	586	0.17	48.1253
run9_run15	910	504	607	0.14	43.4434
run9_run14	910	504	607	0.15	44.3345
run9_run13	1036	630	691	0.62	19.017
run9_run12	1067	661	712	0.25	26.6164
run9_run11	843	437	562	0.14	51.6653
run9_run10	858	452	572	0.18	57.498
run8_run23	3621	3215	2414	0.1	35.2751
run8_run22	3672	3266	2448	0.15	33.1953
run8_run21	3671	3265	2448	0.08	32.1486
run8_run20	3584	3178	2390	0.08	31.1723
run8_run19	3539	3133	2360	0.07	29.5971
run8_run18	3566	3160	2378	0.07	26.4604
run8_run17	3891	3485	2594	0.08	28.5116
run8_run16	3886	3480	2591	0.07	24.8576
run8_run15	4018	3612	2679	0.08	16.6347
run8_run14	4038	3632	2692	0.12	15.3451
run8_run13	1046	640	698	0.1	37.5249
run8_run12	2219	1813	1480	0.07	26.4565
run8_run11	3627	3221	2418	0.09	30.7048
run8_run10	3709	3303	2473	0.09	34.4228
run8_run9	919	513	613	0.12	36.7498
run7_run23	2583	2177	1722	0.13	42.0308
run7_run22	2617	2211	1745	0.11	41.0185
run7_run21	2618	2212	1746	0.08	40.0506
run7_run20	2563	2157	1709	0.08	36.5157
run7_run19	2628	2222	1752	0.1	35.6463
run7_run18	2597	2191	1732	0.05	35.5
run7_run17	2792	2386	1862	0.11	35.3806
run7_run16	2758	2352	1839	0.11	35.2265
run7_run15	2837	2431	1892	0.1	32.4169
run7_run14	2858	2452	1906	0.1	29.9966
run7_run13	1002	596	668	0.18	37.5119
run7_run12	2203	1797	1469	0.08	23.6638
run7_run11	2609	2203	1740	0.17	38.9744
run7_run10	2693	2287	1796	0.17	40.1379
run7_run9	881	475	588	0.14	35.0594
run7_run8	2539	2133	1693	0.07	24.5867
run6_run23	2749	2343	1833	0.11	43.3579
run6_run22	2827	2421	1885	0.14	40.7275
run6_run21	2911	2505	1941	0.09	38.676
run6_run20	2762	2356	1842	0.09	39.4546
run6_run19	2876	2470	1918	0.11	34.08
run6_run18	2826	2420	1884	0.06	33.8824
run6_run17	3039	2633	2026	0.11	32.8936
run6_run16	3061	2655	2041	0.12	33.8173
run6_run15	3171	2765	2114	0.11	32.368
run6_run14	3169	2763	2113	0.13	30.0607
run6_run13	1130	724	754	0.08	36.3807
run6_run12	2432	2026	1622	0.13	27.8357
run6_run11	2858	2452	1906	0.11	38.1911
run6_run10	2943	2537	1962	0.16	40.4259
run6_run9	1002	596	668	0.62	38.9191
run6_run8	2795	2389	1864	0.06	24.0515
run6_run7	3106	2700	2071	0.23	21.1722
run5_run23	909	503	606	0.3	67.1468
run5_run22	905	499	604	0.22	58.395
run5_run21	941	535	628	0.26	61.3456
run5_run20	880	474	587	0.11	58.3332
run5_run19	883	477	589	0.4	53.37
run5_run18	895	489	597	0.2	53.2774
run5_run17	944	538	630	0.21	51.9487
run5_run16	956	550	638	0.23	49.0333
run5_run15	978	572	652	0.1	45.5537
run5_run14	973	567	649	0.15	43.9513
run5_run13	999	593	666	0.58	27.975
run5_run12	1083	677	722	0.52	30.9315
run5_run11	899	493	600	0.17	53.4909
run5_run10	926	520	618	0.29	59.909
run5_run9	902	496	602	0.71	30.7472
run5_run8	985	579	657	0.09	38.0608
run5_run7	942	536	628	0.75	42.4194
run5_run6	1055	649	704	0.95	43.1622
run4_run23	889	483	593	0.27	59.4824
run4_run22	889	483	593	0.3	58.6415
run4_run21	922	516	615	0.29	61.4393
run4_run20	870	464	580	0.12	56.2236
run4_run19	876	470	584	0.21	53.7433
run4_run18	891	485	594	0.38	58.5842
run4_run17	934	528	623	0.18	53.2454
run4_run16	941	535	628	0.09	51.074
run4_run15	976	570	651	0.18	52.6571
run4_run14	964	558	643	0.06	47.1753
run4_run13	1009	603	673	0.5	24.5721
run4_run12	1110	704	740	0.08	26.5488
run4_run11	882	476	588	0.33	53.2372
run4_run10	900	494	600	0.29	58.4172
run4_run9	919	513	613	0.53	21.2294
run4_run8	983	577	656	0.06	42.4484
run4_run7	963	557	642	0.09	35.9022
run4_run6	1064	658	710	0.09	41.3091
run4_run5	1058	652	706	0.72	28.5949
run3_run23	3463	3057	2309	0.05	34.1467
run3_run22	3573	3167	2382	0.05	34.5159
run3_run21	3618	3212	2412	0.06	33.9533
run3_run20	3539	3133	2360	0.04	33.5834
run3_run19	3625	3219	2417	0.05	31.4051
run3_run18	3590	3184	2394	0.04	28.6648
run3_run17	3789	3383	2526	0.04	32.0725
run3_run16	3745	3339	2497	0.05	27.4844
run3_run15	3794	3388	2530	0.04	21.724
run3_run14	3800	3394	2534	0.04	21.2954
run3_run13	815	409	544	0.07	52.6685
run3_run12	1840	1434	1227	0.07	37.0428
run3_run11	3540	3134	2360	0.04	30.4538
run3_run10	3693	3287	2462	0.03	33.3731
run3_run9	723	317	482	0.16	59.1587
run3_run8	3172	2766	2115	0.06	21.2289
run3_run7	2590	2184	1727	0.06	30.6722
run3_run6	2737	2331	1825	0.06	29.9469
run3_run5	801	395	534	0.07	50.3504
run3_run4	792	386	528	0.07	58.0744
run2_run23	4084	3678	2723	0.07	33.485
run2_run22	4178	3772	2786	0.04	31.0646
run2_run21	4355	3949	2904	0.03	31.0848
run2_run20	4162	3756	2775	0.07	31.2688
run2_run19	4220	3814	2814	0.05	27.8256
run2_run18	4173	3767	2782	0.03	24.9381
run2_run17	4483	4077	2989	0.02	28.0268
run2_run16	4525	4119	3017	0.04	24.4392
run2_run15	4567	4161	3045	0.06	21.7376
run2_run14	4558	4152	3039	0.04	21.5542
run2_run13	1027	621	685	0.08	44.997
run2_run12	2210	1804	1474	0.05	33.8459
run2_run11	4201	3795	2801	0.04	30.4158
run2_run10	4399	3993	2933	0.05	31.9901
run2_run9	891	485	594	0.15	45.3503
run2_run8	3869	3463	2580	0.04	22.3575
run2_run7	2906	2500	1938	0.05	30.2971
run2_run6	3274	2868	2183	0.05	28.0155
run2_run5	974	568	650	0.08	50.8954
run2_run4	956	550	638	0.07	55.4093
run2_run3	4338	3932	2892	0.05	19.8334
run1_run23	1951	1545	1301	0.14	48.8413
run1_run22	1967	1561	1312	0.12	42.4336
run1_run21	2036	1630	1358	0.15	45.6526
run1_run20	1925	1519	1284	0.1	41.9382
run1_run19	1984	1578	1323	0.11	36.9973
run1_run18	1974	1568	1316	0.13	40.2556
run1_run17	2070	1664	1380	0.09	36.5055
run1_run16	2116	1710	1411	0.09	35.412
run1_run15	2167	1761	1445	0.1	39.7417
run1_run14	2145	1739	1430	0.11	36.4939
run1_run13	1210	804	807	0.2	32.1273
run1_run12	2239	1833	1493	0.13	25.1482
run1_run11	1960	1554	1307	0.15	38.5945
run1_run10	2025	1619	1350	0.17	41.8227
run1_run9	1076	670	718	0.25	34.1628
run1_run8	2095	1689	1397	0.08	27.7313
run1_run7	2093	1687	1396	0.12	26.8735
run1_run6	2364	1958	1576	0.11	25.1417
run1_run5	1152	746	768	0.09	22.3386
run1_run4	1158	752	772	0.17	28.915
run1_run3	1767	1361	1178	0.11	39.2165
run1_run2	2184	1778	1456	0.07	36.2204
run0_run23	2787	2381	1858	0.04	37.6502
run0_run22	2853	2447	1902	0.06	37.3151
run0_run21	3043	2637	2029	0.03	33.8941
run0_run20	2933	2527	1956	0.08	33.7103
run0_run19	2904	2498	1936	0.03	33.372
run0_run18	2875	2469	1917	0.03	32.2877
run0_run17	3174	2768	2116	0.03	33.8066
run0_run16	3132	2726	2088	0.03	31.3579
run0_run15	3017	2611	2012	0.09	34.5281
run0_run14	3040	2634	2027	0.12	32.7808
run0_run13	1079	673	720	0.1	42.3845
run0_run12	2350	1944	1567	0.13	28.9803
run0_run11	2951	2545	1968	0.11	36.5793
run0_run10	3015	2609	2010	0.07	37.8354
run0_run9	963	557	642	0.12	41.9996
run0_run8	2641	2235	1761	0.09	28.8513
run0_run7	2993	2587	1996	0.13	27.3134
run0_run6	3259	2853	2173	0.09	26.1851
run0_run5	1015	609	677	0.35	47.1285
run0_run4	1037	631	692	0.74	47.4524
run0_run3	2835	2429	1890	0.09	30.0151
run0_run2	3252	2846	2168	0.08	31.0424
run0_run1	2290	1884	1527	0.14	25.8607
