## Supplemental Tables for "DIAlignR provides precise retention time alignment across distant runs in DIA and targeted proteomics": Supplemental Table 7.xlsx

### Sheet: Sheet1
Similarity measure	Average number of peptides matched within half peak-width	Average number of peptides matched within one peak-width	Average number of peptides matched within two peak-width	Peaks aligned withn half peak-width RT tolerance (%)	Peaks aligned withn one peak-width RT tolerance (%)	Peaks aligned withn two peak-width RT tolerance (%)
correlation	381.625	404.258	410.192	92.4775	97.9832	99.4271
cosine2Angle	383.092	404.283	409.9	92.8327	97.988	99.3557
cosineAngle	367.717	400.775	409.842	89.0886	97.1336	99.3409
covariance	380.858	398.583	403.758	92.2823	96.5957	97.8558
dotProduct	387.933	401.3	405.333	94.008	97.2596	98.2414
dotProductMasked	389.242	402.775	406.7	94.3265	97.619	98.5745
euclidean distance	366.683	396.683	408.175	88.8382	96.1383	98.9354
