## Supplemental Tables for "DIAlignR provides precise retention time alignment across distant runs in DIA and targeted proteomics": Supplemental Table 8.xlsx

### Sheet: Sheet1
Similarity measure	AUC within half peak-width RT tolerance	AUC within one peak-width RT tolerance	AUC within one and half peak- width RT tolerance	AUC within two peak-width RT tolerance	AUC within three peak-width RT tolerance	AUC within four peak-width RT tolerance
correlation	9.99534	24.8646	39.6613	55.0493	85.4212	115.861
cosine2Angle	10.1563	25.0528	39.8467	55.225	85.5679	115.974
cosineAngle	9.15054	23.7509	38.4801	53.846	84.2008	114.638
covariance	10.9751	25.6898	40.2644	55.4111	85.3173	115.357
dotProduct	11.2942	26.181	40.8336	56.0438	86.0515	116.165
dotProductMasked	11.3618	26.3042	41.0115	56.2743	86.385	116.579
euclidean distance	9.49193	23.9535	38.5639	53.8569	84.1387	114.555
