## Supplemental Tables for "DIAlignR provides precise retention time alignment across distant runs in DIA and targeted proteomics": Supplemental Table 9.xlsx

### Sheet: Sheet1
	Average number of peptides matched within half peak-width	Average number of peptides matched within one peak-width	Average number of peptides matched within two peak-width	Peaks aligned withn half peak-width RT tolerance (%)	Peaks aligned withn one peak-width RT tolerance (%)	Peaks aligned withn two peak-width RT tolerance (%)
cos0.1_dot0.95	393.696	407.17	410.812	95.4023	98.6796	99.5663
cos0.1_dot0.955	391.763	405.608	409.289	95.2353	98.6115	99.5091
cos0.1_dot0.96	393.277	406.908	410.538	95.3437	98.6594	99.5428
cos0.1_dot0.965	393.778	407.214	410.846	95.417	98.6844	99.5684
cos0.1_dot0.97	393.5	407.083	410.683	95.3669	98.6704	99.5466
cos0.1_dot0.975	393.525	407.1	410.692	95.3729	98.6744	99.5487
cos0.1_dot0.98	393.458	407.083	410.692	95.3567	98.6704	99.5487
cos0.1_dot0.985	393.408	407.1	410.683	95.3443	98.6746	99.5466
cos0.1_dot0.99	393.424	407.017	410.678	95.3497	98.656	99.5473
cos0.1_dot0.995	393.144	406.847	410.602	95.3001	98.6333	99.5473
cos0.15_dot0.95	393.458	407.117	410.675	95.3565	98.6786	99.5446
cos0.15_dot0.955	393.302	406.781	410.229	95.4177	98.698	99.5374
cos0.15_dot0.96	393.542	407.125	410.683	95.377	98.6807	99.5466
cos0.15_dot0.965	393.608	407.125	410.692	95.3932	98.6806	99.5487
cos0.15_dot0.97	393.39	406.966	410.534	95.3755	98.6786	99.5471
cos0.15_dot0.975	393.567	407.158	410.7	95.383	98.6887	99.5507
cos0.15_dot0.98	393.508	407.142	410.692	95.3689	98.6847	99.5487
cos0.15_dot0.985	393.442	407.133	410.683	95.3524	98.6827	99.5466
cos0.15_dot0.99	393.433	407.075	410.708	95.3504	98.6684	99.5528
cos0.15_dot0.995	393.513	407.085	410.761	95.3579	98.6591	99.5538
cos0.2_dot0.95	393.831	407.254	410.788	95.4313	98.6956	99.5555
cos0.2_dot0.955	393.521	407.109	410.706	95.3707	98.6756	99.551
cos0.2_dot0.96	393.306	407.245	410.724	95.3049	98.6954	99.5421
cos0.2_dot0.965	393.207	406.845	410.405	95.356	98.6747	99.5415
cos0.2_dot0.97	393.492	407.167	410.7	95.3649	98.6908	99.5507
cos0.2_dot0.975	393.347	407.025	410.568	95.3559	98.683	99.5452
cos0.2_dot0.98	393.467	407.183	410.683	95.3586	98.6948	99.5467
cos0.2_dot0.985	393.383	407.142	410.683	95.3381	98.6847	99.5466
cos0.2_dot0.99	393.367	407.083	410.7	95.334	98.6704	99.5508
cos0.2_dot0.995	393.303	407.025	410.731	95.3171	98.6551	99.5572
cos0.25_dot0.95	393.432	407.195	410.72	95.3457	98.6934	99.5514
cos0.25_dot0.955	393.712	407.254	410.771	95.4005	98.6936	99.5493
cos0.25_dot0.96	393.471	407.143	410.689	95.3602	98.6859	99.5489
cos0.25_dot0.965	392.54	406.14	409.71	95.3183	98.6302	99.4996
cos0.25_dot0.97	393.491	407.164	410.655	95.373	98.6982	99.5478
cos0.25_dot0.975	393.575	407.192	410.7	95.385	98.6969	99.5507
cos0.25_dot0.98	393.263	407.034	410.517	95.3442	98.6951	99.5431
cos0.25_dot0.985	393.333	407.167	410.683	95.3258	98.6908	99.5466
cos0.25_dot0.99	393.292	407.092	410.7	95.3156	98.6724	99.5507
cos0.25_dot0.995	393.242	407.033	410.717	95.3034	98.6582	99.5548
cos0.3_dot0.95	393.417	407.125	410.667	95.3463	98.6806	99.5426
cos0.3_dot0.955	393.398	407.059	410.593	95.3656	98.6893	99.5493
cos0.3_dot0.96	393.314	407.025	410.619	95.3309	98.6665	99.541
cos0.3_dot0.965	393.387	407.067	410.58	95.3574	98.6856	99.5407
cos0.3_dot0.97	393.311	407.236	410.953	95.2415	98.6263	99.5306
cos0.3_dot0.975	394.156	407.596	411.119	95.4196	98.6849	99.5414
cos0.3_dot0.98	393.429	407.193	410.723	95.3401	98.6879	99.547
cos0.3_dot0.985	393.263	407.169	410.712	95.2982	98.681	99.5431
cos0.3_dot0.99	393.283	407.075	410.692	95.3136	98.6684	99.5487
cos0.3_dot0.995	393.225	407.008	410.7	95.2994	98.6521	99.5507
cos0.35_dot0.95	393.433	407.142	410.675	95.3504	98.6848	99.5446
cos0.35_dot0.955	393.467	407.117	410.675	95.3585	98.6787	99.5446
cos0.35_dot0.96	393.445	407.143	410.697	95.3501	98.6818	99.5469
cos0.35_dot0.965	393.508	407.144	410.678	95.3624	98.6789	99.539
cos0.35_dot0.97	393.627	407.169	410.686	95.3933	98.6871	99.543
cos0.35_dot0.975	393.483	407.15	410.658	95.3627	98.6867	99.5405
cos0.35_dot0.98	393.906	407.5	410.821	95.4284	98.7341	99.542
cos0.35_dot0.985	392.564	406.636	410.182	95.2387	98.6642	99.5275
cos0.35_dot0.99	393.225	407.05	410.675	95.2993	98.6622	99.5446
cos0.35_dot0.995	393.158	407.025	410.692	95.2831	98.6562	99.5487
cos0.4_dot0.95	393.383	407.05	410.65	95.3382	98.6624	99.5385
cos0.4_dot0.955	393.458	407.05	410.658	95.3568	98.6624	99.5405
cos0.4_dot0.96	393.833	407.36	410.939	95.3919	98.6801	99.5508
cos0.4_dot0.965	393.704	407.157	410.722	95.4033	98.674	99.5414
cos0.4_dot0.97	393.225	406.883	410.432	95.3431	98.6654	99.5295
cos0.4_dot0.975	393.492	407.133	410.658	95.3649	98.6826	99.5405
cos0.4_dot0.98	393.358	407.167	410.667	95.3322	98.6907	99.5426
cos0.4_dot0.985	393.241	407.147	410.672	95.3091	98.6917	99.5499
cos0.4_dot0.99	393.161	406.992	410.585	95.2975	98.6621	99.5369
cos0.4_dot0.995	393.242	407.033	410.692	95.3034	98.6582	99.5487
cos0.45_dot0.95	393.283	407.058	410.642	95.3137	98.6645	99.5365
cos0.45_dot0.955	393.358	407	410.65	95.3321	98.6502	99.5385
cos0.45_dot0.96	393.425	406.992	410.642	95.3485	98.6481	99.5365
cos0.45_dot0.965	393.508	407.042	410.658	95.3688	98.6603	99.5405
cos0.45_dot0.97	393.458	407.108	410.658	95.3566	98.6766	99.5406
cos0.45_dot0.975	393.35	407.125	410.65	95.33	98.6806	99.5385
cos0.45_dot0.98	393.25	407.15	410.642	95.3056	98.6865	99.5364
cos0.45_dot0.985	393.2	407.142	410.65	95.2932	98.6846	99.5385
cos0.45_dot0.99	392.931	406.905	410.5	95.2593	98.6598	99.5351
cos0.45_dot0.995	392.941	406.89	410.551	95.2563	98.6499	99.541
cos0.5_dot0.95	393.192	407.025	410.617	95.2907	98.6562	99.5304
cos0.5_dot0.955	393.33	406.904	410.548	95.3391	98.6419	99.5289
cos0.5_dot0.96	393.425	406.975	410.625	95.3478	98.6439	99.5324
cos0.5_dot0.965	393.433	407.05	410.642	95.3501	98.6622	99.5364
cos0.5_dot0.97	393.467	407.033	410.608	95.3583	98.658	99.5283
cos0.5_dot0.975	393.19	407.06	410.621	95.2922	98.6663	99.533
cos0.5_dot0.98	393.275	407.1	410.608	95.3116	98.6743	99.5282
cos0.5_dot0.985	393.225	407.108	410.617	95.299	98.6764	99.5303
cos0.5_dot0.99	393.067	407.058	410.642	95.2605	98.6642	99.5364
cos0.5_dot0.995	392.491	406.578	410.267	95.206	98.6344	99.533
cos0.55_dot0.95	393.267	406.95	410.608	95.3094	98.638	99.5284
cos0.55_dot0.955	393.358	406.883	410.608	95.3316	98.6215	99.5284
cos0.55_dot0.96	393.425	406.933	410.6	95.348	98.6338	99.5264
cos0.55_dot0.965	393.458	407.008	410.633	95.3563	98.652	99.5344
cos0.55_dot0.97	393.383	406.958	410.6	95.3382	98.6396	99.5263
cos0.55_dot0.975	393.525	407.195	410.686	95.355	98.679	99.5286
cos0.55_dot0.98	393.133	407.033	410.592	95.2771	98.6581	99.5242
cos0.55_dot0.985	393.025	407.025	410.608	95.2503	98.6561	99.5283
cos0.55_dot0.99	392.892	407.017	410.617	95.2178	98.6541	99.5304
cos0.55_dot0.995	393.017	407.017	410.658	95.2483	98.6541	99.5406
cos0.6_dot0.95	393.125	406.9	410.567	95.2752	98.6257	99.5182
cos0.6_dot0.955	393.217	406.883	410.583	95.2973	98.6214	99.5223
cos0.6_dot0.96	393.233	406.933	410.583	95.3017	98.6337	99.5223
cos0.6_dot0.965	393.265	407.017	410.624	95.3118	98.6567	99.5349
cos0.6_dot0.97	393.233	406.967	410.6	95.3018	98.6417	99.5264
cos0.6_dot0.975	393.208	407.05	410.625	95.2956	98.6622	99.5325
cos0.6_dot0.98	393.025	407	410.608	95.2508	98.65	99.5284
cos0.6_dot0.985	392.933	407.058	410.617	95.228	98.6641	99.5304
cos0.6_dot0.99	392.742	407.017	410.617	95.1813	98.654	99.5303
cos0.6_dot0.995	392.967	407.033	410.658	95.236	98.6581	99.5406
cos0.65_dot0.95	392.783	406.892	410.592	95.1926	98.6236	99.5244
cos0.65_dot0.955	392.908	406.892	410.617	95.2227	98.6236	99.5305
cos0.65_dot0.96	392.883	406.8	410.617	95.2165	98.6014	99.5305
cos0.65_dot0.965	392.838	406.923	410.675	95.1856	98.6114	99.5247
cos0.65_dot0.97	392.842	406.892	410.608	95.2064	98.6235	99.5284
cos0.65_dot0.975	392.842	406.958	410.608	95.2065	98.6398	99.5284
cos0.65_dot0.98	392.683	406.942	410.592	95.1675	98.6358	99.5243
cos0.65_dot0.985	392.558	406.958	410.6	95.1365	98.6397	99.5263
cos0.65_dot0.99	392.35	406.958	410.608	95.0858	98.6397	99.5283
cos0.65_dot0.995	392.683	407	410.642	95.167	98.6499	99.5364
cos0.7_dot0.95	392.292	406.808	410.592	95.0724	98.6032	99.5243
cos0.7_dot0.955	392.383	406.75	410.633	95.0944	98.589	99.5345
cos0.7_dot0.96	392.367	406.742	410.625	95.0904	98.587	99.5325
cos0.7_dot0.965	392.292	406.767	410.625	95.072	98.593	99.5325
cos0.7_dot0.97	392.154	406.795	410.684	95.0234	98.584	99.5308
cos0.7_dot0.975	392.15	406.792	410.625	95.0381	98.599	99.5324
cos0.7_dot0.98	392.05	406.85	410.583	95.0132	98.6132	99.5222
cos0.7_dot0.985	392.008	406.867	410.617	95.0023	98.6173	99.5303
cos0.7_dot0.99	391.942	406.85	410.608	94.9861	98.6131	99.5282
cos0.7_dot0.995	392.3	406.95	410.658	95.0735	98.6376	99.5405
cos0.75_dot0.95	391.242	406.442	410.533	94.8172	98.5138	99.5104
cos0.75_dot0.955	391.392	406.458	410.558	94.8535	98.5177	99.5165
cos0.75_dot0.96	391.475	406.508	410.567	94.8738	98.53	99.5185
cos0.75_dot0.965	391.292	406.508	410.583	94.8288	98.5299	99.5224
cos0.75_dot0.97	391.183	406.517	410.583	94.8026	98.5316	99.5223
cos0.75_dot0.975	391.487	406.573	410.675	94.8614	98.5294	99.5288
cos0.75_dot0.98	391.325	406.525	410.508	94.837	98.5338	99.504
cos0.75_dot0.985	391.233	406.7	410.55	94.8135	98.5766	99.5141
cos0.75_dot0.99	391.5	406.792	410.575	94.8789	98.5989	99.5201
cos0.75_dot0.995	391.892	406.925	410.633	94.974	98.6314	99.5343
cos0.8_dot0.95	389.725	406.15	410.558	94.449	98.4433	99.5164
cos0.8_dot0.955	389.75	406.158	410.583	94.4545	98.4453	99.5226
cos0.8_dot0.96	389.883	406.25	410.558	94.4864	98.4673	99.5165
cos0.8_dot0.965	389.908	406.308	410.558	94.4924	98.4815	99.5164
cos0.8_dot0.97	389.883	406.317	410.558	94.4864	98.4833	99.5163
cos0.8_dot0.975	390.008	406.208	410.558	94.5171	98.4568	99.5163
cos0.8_dot0.98	390.325	406.436	410.632	94.5796	98.4984	99.5204
cos0.8_dot0.985	390.275	406.542	410.542	94.5807	98.5381	99.512
cos0.8_dot0.99	390.433	406.6	410.5	94.6196	98.5522	99.5019
cos0.8_dot0.995	391.125	406.858	410.608	94.7875	98.6151	99.5282
cos0.85_dot0.95	387.483	405.542	410.542	93.9029	98.2944	99.5124
cos0.85_dot0.955	387.65	405.717	410.558	93.9429	98.337	99.5165
cos0.85_dot0.96	387.808	405.725	410.542	93.9811	98.3391	99.5122
cos0.85_dot0.965	387.7	405.792	410.533	93.9548	98.3555	99.5102
cos0.85_dot0.97	387.767	405.783	410.567	93.9707	98.353	99.5183
cos0.85_dot0.975	387.958	405.892	410.567	94.0182	98.3795	99.5183
cos0.85_dot0.98	388.067	406.025	410.55	94.0441	98.4118	99.5142
cos0.85_dot0.985	388.35	406.325	410.573	94.1115	98.4838	99.5182
cos0.85_dot0.99	388.833	406.5	410.533	94.2306	98.5276	99.51
cos0.85_dot0.995	389.933	406.683	410.592	94.4971	98.5725	99.5241
cos0.9_dot0.95	382.6	404.192	410.392	92.7141	97.9651	99.4758
cos0.9_dot0.955	382.633	404.175	410.433	92.723	97.9614	99.486
cos0.9_dot0.96	383.05	404.408	410.433	92.824	98.0179	99.486
cos0.9_dot0.965	382.925	404.517	410.442	92.7934	98.0444	99.4881
cos0.9_dot0.97	383.083	404.542	410.442	92.8309	98.0503	99.4879
cos0.9_dot0.975	384.058	404.95	410.467	93.0686	98.1498	99.4939
cos0.9_dot0.98	384.208	405.058	410.417	93.1065	98.1765	99.4816
cos0.9_dot0.985	385.05	405.5	410.4	93.3099	98.284	99.4774
cos0.9_dot0.99	385.917	405.942	410.417	93.5209	98.3917	99.4815
cos0.9_dot0.995	387.525	406.275	410.475	93.9111	98.4729	99.4956
cos0.95_dot0.95	367.867	400.9	410.242	89.132	97.1629	99.4393
cos0.95_dot0.955	368.233	401.025	410.25	89.2224	97.1937	99.4411
cos0.95_dot0.96	368.825	401.267	410.292	89.3651	97.2529	99.4515
cos0.95_dot0.965	369.575	401.658	410.225	89.5485	97.3486	99.4353
cos0.95_dot0.97	370.183	401.933	410.308	89.6962	97.4148	99.4554
cos0.95_dot0.975	371.267	402.725	410.375	89.9608	97.6078	99.4715
cos0.95_dot0.98	372.117	402.875	410.325	90.1687	97.6442	99.4592
cos0.95_dot0.985	374.067	403.533	410.375	90.6418	97.8049	99.4711
cos0.95_dot0.99	376.808	404.233	410.35	91.3081	97.9756	99.4651
cos0.95_dot0.995	380.292	405.292	410.408	92.1517	98.2333	99.4794
