## Supplemental Tables for "DIAlignR provides precise retention time alignment across distant runs in DIA and targeted proteomics": Supplemental Table 10.xlsx

### Sheet: Sheet1
	AUC within half peak-width RT tolerance	AUC within one peak-width RT tolerance	AUC within one and half peak- width RT tolerance	AUC within two peak-width RT tolerance	AUC within three peak-width RT tolerance	AUC within four peak-width RT tolerance
cos0.1_dot0.95	11.4725	26.5768	41.4372	56.854	87.2551	117.709
cos0.1_dot0.955	11.4434	26.5303	41.3818	56.7904	87.1772	117.623
cos0.1_dot0.96	11.4601	26.5606	41.4188	56.8319	87.2267	117.677
cos0.1_dot0.965	11.4692	26.5761	41.438	56.8549	87.254	117.706
cos0.1_dot0.97	11.4635	26.5665	41.4259	56.8394	87.2357	117.686
cos0.1_dot0.975	11.4594	26.5629	41.4224	56.8358	87.232	117.682
cos0.1_dot0.98	11.4524	26.5538	41.4122	56.8254	87.2216	117.672
cos0.1_dot0.985	11.4459	26.5483	41.4071	56.8205	87.2164	117.667
cos0.1_dot0.99	11.4414	26.5427	41.4003	56.8138	87.2093	117.659
cos0.1_dot0.995	11.4307	26.5264	41.3818	56.7949	87.1899	117.64
cos0.15_dot0.95	11.4674	26.5687	41.4278	56.8415	87.237	117.687
cos0.15_dot0.955	11.4759	26.5837	41.4445	56.8581	87.2506	117.698
cos0.15_dot0.96	11.4675	26.5711	41.4311	56.8452	87.2416	117.692
cos0.15_dot0.965	11.466	26.5702	41.4303	56.8445	87.2405	117.691
cos0.15_dot0.97	11.466	26.5698	41.4297	56.8433	87.2393	117.689
cos0.15_dot0.975	11.4606	26.5661	41.4266	56.8406	87.2373	117.688
cos0.15_dot0.98	11.4536	26.5567	41.4155	56.8288	87.225	117.675
cos0.15_dot0.985	11.4474	26.5509	41.4101	56.8236	87.2195	117.67
cos0.15_dot0.99	11.4413	26.5434	41.4019	56.8162	87.2128	117.663
cos0.15_dot0.995	11.4405	26.542	41.3993	56.8136	87.2094	117.66
cos0.2_dot0.95	11.4807	26.5883	41.4506	56.8665	87.2644	117.716
cos0.2_dot0.955	11.4698	26.5719	41.4318	56.8462	87.2436	117.695
cos0.2_dot0.96	11.4555	26.5569	41.4191	56.8341	87.232	117.681
cos0.2_dot0.965	11.4643	26.5646	41.4233	56.8365	87.2306	117.68
cos0.2_dot0.97	11.4648	26.5685	41.4292	56.8434	87.2402	117.691
cos0.2_dot0.975	11.4558	26.5587	41.4185	56.8317	87.2269	117.677
cos0.2_dot0.98	11.4536	26.5563	41.4163	56.8296	87.2258	117.676
cos0.2_dot0.985	11.4453	26.5474	41.4068	56.8203	87.2162	117.666
cos0.2_dot0.99	11.4396	26.5407	41.3992	56.8133	87.2099	117.66
cos0.2_dot0.995	11.4356	26.5346	41.392	56.8067	87.2045	117.656
cos0.25_dot0.95	11.4674	26.5687	41.4293	56.8449	87.2407	117.691
cos0.25_dot0.955	11.4737	26.579	41.4396	56.8543	87.2505	117.701
cos0.25_dot0.96	11.467	26.5702	41.4302	56.8448	87.2421	117.693
cos0.25_dot0.965	11.4594	26.5535	41.407	56.8136	87.1976	117.643
cos0.25_dot0.97	11.4677	26.5728	41.4338	56.848	87.244	117.694
cos0.25_dot0.975	11.4602	26.5655	41.4264	56.8406	87.2373	117.688
cos0.25_dot0.98	11.4554	26.558	41.4177	56.831	87.2263	117.676
cos0.25_dot0.985	11.4446	26.5464	41.406	56.8198	87.2164	117.667
cos0.25_dot0.99	11.4378	26.5383	41.397	56.8112	87.2079	117.659
cos0.25_dot0.995	11.4317	26.5309	41.3887	56.8031	87.1999	117.651
cos0.3_dot0.95	11.4691	26.5695	41.4286	56.8434	87.2394	117.69
cos0.3_dot0.955	11.4674	26.5702	41.4298	56.8449	87.2412	117.692
cos0.3_dot0.96	11.4613	26.5605	41.4193	56.8333	87.2285	117.679
cos0.3_dot0.965	11.4616	26.5637	41.4242	56.8385	87.2344	117.685
cos0.3_dot0.97	11.4382	26.5285	41.383	56.794	87.188	117.638
cos0.3_dot0.975	11.4796	26.5867	41.4461	56.8591	87.2563	117.705
cos0.3_dot0.98	11.4524	26.5537	41.4138	56.828	87.2253	117.676
cos0.3_dot0.985	11.4411	26.5404	41.3995	56.8133	87.2105	117.661
cos0.3_dot0.99	11.438	26.5377	41.3966	56.811	87.2083	117.66
cos0.3_dot0.995	11.4328	26.5313	41.389	56.8033	87.2001	117.651
cos0.35_dot0.95	11.4663	26.5659	41.4252	56.8398	87.2355	117.686
cos0.35_dot0.955	11.4648	26.5645	41.4238	56.8383	87.2343	117.685
cos0.35_dot0.96	11.4626	26.5624	41.4229	56.8381	87.2355	117.687
cos0.35_dot0.965	11.4598	26.5602	41.4206	56.8348	87.23	117.679
cos0.35_dot0.97	11.4643	26.568	41.429	56.8431	87.2394	117.689
cos0.35_dot0.975	11.4589	26.5615	41.4223	56.8359	87.2316	117.681
cos0.35_dot0.98	11.4708	26.5823	41.4458	56.8603	87.2576	117.708
cos0.35_dot0.985	11.4289	26.5236	41.3816	56.7933	87.1847	117.633
cos0.35_dot0.99	11.4367	26.5347	41.3929	56.8068	87.2028	117.653
cos0.35_dot0.995	11.4324	26.5308	41.3884	56.8026	87.1988	117.649
cos0.4_dot0.95	11.4658	26.5649	41.4233	56.8378	87.2332	117.683
cos0.4_dot0.955	11.464	26.5634	41.4219	56.8363	87.2322	117.682
cos0.4_dot0.96	11.4646	26.5673	41.4285	56.8447	87.2421	117.693
cos0.4_dot0.965	11.4735	26.5766	41.4364	56.8505	87.2483	117.698
cos0.4_dot0.97	11.4578	26.5579	41.4161	56.8284	87.2219	117.67
cos0.4_dot0.975	11.4572	26.5602	41.4207	56.8339	87.2296	117.679
cos0.4_dot0.98	11.4478	26.5488	41.4093	56.823	87.2193	117.669
cos0.4_dot0.985	11.4414	26.5427	41.4035	56.8179	87.2147	117.666
cos0.4_dot0.99	11.43	26.5281	41.386	56.7986	87.1928	117.643
cos0.4_dot0.995	11.4309	26.5307	41.3889	56.8031	87.1992	117.649
cos0.45_dot0.95	11.4635	26.5615	41.4197	56.8342	87.2306	117.681
cos0.45_dot0.955	11.4607	26.5586	41.4164	56.8308	87.227	117.677
cos0.45_dot0.96	11.4596	26.5577	41.4161	56.8308	87.2268	117.677
cos0.45_dot0.965	11.4578	26.5571	41.4156	56.83	87.2259	117.676
cos0.45_dot0.97	11.458	26.5593	41.4184	56.8323	87.2287	117.679
cos0.45_dot0.975	11.4525	26.5535	41.4132	56.8265	87.2221	117.672
cos0.45_dot0.98	11.4443	26.5438	41.4032	56.8163	87.212	117.662
cos0.45_dot0.985	11.4407	26.5405	41.3994	56.8124	87.2082	117.659
cos0.45_dot0.99	11.4297	26.5259	41.3842	56.7973	87.1922	117.643
cos0.45_dot0.995	11.4222	26.5189	41.3759	56.7889	87.1828	117.632
cos0.5_dot0.95	11.4577	26.5555	41.4131	56.8267	87.221	117.669
cos0.5_dot0.955	11.464	26.5627	41.4192	56.8322	87.2244	117.672
cos0.5_dot0.96	11.4565	26.5556	41.413	56.8271	87.2211	117.67
cos0.5_dot0.965	11.4559	26.556	41.4143	56.8281	87.2225	117.672
cos0.5_dot0.97	11.4557	26.5565	41.4146	56.8271	87.2209	117.67
cos0.5_dot0.975	11.4416	26.539	41.3985	56.8117	87.2058	117.655
cos0.5_dot0.98	11.4453	26.5452	41.4036	56.8156	87.2088	117.657
cos0.5_dot0.985	11.4383	26.539	41.397	56.8089	87.203	117.652
cos0.5_dot0.99	11.4297	26.5281	41.386	56.799	87.1936	117.643
cos0.5_dot0.995	11.4087	26.5017	41.3569	56.7686	87.1612	117.61
cos0.55_dot0.95	11.4553	26.5518	41.4086	56.821	87.2135	117.661
cos0.55_dot0.955	11.4517	26.5473	41.4029	56.8152	87.2073	117.654
cos0.55_dot0.96	11.4528	26.5503	41.407	56.8196	87.2117	117.659
cos0.55_dot0.965	11.452	26.5515	41.4096	56.8226	87.2153	117.663
cos0.55_dot0.97	11.4496	26.5486	41.4059	56.818	87.2104	117.658
cos0.55_dot0.975	11.4528	26.555	41.4151	56.8275	87.2206	117.67
cos0.55_dot0.98	11.4393	26.5357	41.3926	56.8039	87.1948	117.642
cos0.55_dot0.985	11.4302	26.5264	41.3827	56.7943	87.1863	117.634
cos0.55_dot0.99	11.4211	26.5155	41.3723	56.7844	87.1765	117.624
cos0.55_dot0.995	11.4189	26.5164	41.3737	56.7869	87.1808	117.629
cos0.6_dot0.95	11.4362	26.5303	41.3845	56.7953	87.1851	117.631
cos0.6_dot0.955	11.4341	26.5284	41.3818	56.7924	87.1826	117.628
cos0.6_dot0.96	11.4328	26.5285	41.3833	56.7944	87.1849	117.631
cos0.6_dot0.965	11.4317	26.5303	41.387	56.8	87.1952	117.645
cos0.6_dot0.97	11.433	26.5311	41.3867	56.7982	87.1901	117.639
cos0.6_dot0.975	11.429	26.5272	41.3846	56.7969	87.1903	117.639
cos0.6_dot0.98	11.4227	26.5162	41.3726	56.7841	87.1766	117.625
cos0.6_dot0.985	11.4179	26.5122	41.3691	56.7808	87.1737	117.622
cos0.6_dot0.99	11.4099	26.5025	41.3595	56.7717	87.1638	117.612
cos0.6_dot0.995	11.4134	26.5109	41.369	56.7821	87.176	117.625
cos0.65_dot0.95	11.4174	26.5061	41.3602	56.7712	87.1623	117.609
cos0.65_dot0.955	11.4156	26.505	41.3601	56.7717	87.1635	117.61
cos0.65_dot0.96	11.4133	26.5012	41.3561	56.7675	87.159	117.607
cos0.65_dot0.965	11.4062	26.4925	41.3462	56.7565	87.1469	117.595
cos0.65_dot0.97	11.4121	26.5021	41.3571	56.7687	87.1608	117.61
cos0.65_dot0.975	11.4085	26.499	41.3558	56.7676	87.1595	117.608
cos0.65_dot0.98	11.4051	26.4924	41.3483	56.7599	87.1516	117.601
cos0.65_dot0.985	11.3982	26.4841	41.3398	56.7512	87.1426	117.591
cos0.65_dot0.99	11.3914	26.4781	41.3342	56.7467	87.1387	117.588
cos0.65_dot0.995	11.396	26.4896	41.3477	56.7605	87.1533	117.602
cos0.7_dot0.95	11.3851	26.4648	41.3179	56.7286	87.1189	117.565
cos0.7_dot0.955	11.3825	26.4614	41.3159	56.7278	87.1198	117.567
cos0.7_dot0.96	11.3814	26.4601	41.3152	56.7276	87.1188	117.566
cos0.7_dot0.965	11.3795	26.457	41.3113	56.7231	87.1139	117.561
cos0.7_dot0.97	11.3716	26.448	41.3019	56.7137	87.1053	117.555
cos0.7_dot0.975	11.3763	26.4543	41.3098	56.7221	87.1138	117.562
cos0.7_dot0.98	11.3696	26.4463	41.3018	56.713	87.104	117.552
cos0.7_dot0.985	11.3694	26.4468	41.3022	56.7141	87.1061	117.555
cos0.7_dot0.99	11.3666	26.445	41.3002	56.7124	87.1045	117.554
cos0.7_dot0.995	11.3721	26.4592	41.317	56.7302	87.123	117.572
cos0.75_dot0.95	11.3315	26.3925	41.2382	56.6461	87.0326	117.479
cos0.75_dot0.955	11.3282	26.3896	41.2373	56.646	87.0329	117.479
cos0.75_dot0.96	11.3293	26.3921	41.241	56.6508	87.0391	117.485
cos0.75_dot0.965	11.3249	26.3834	41.2319	56.6417	87.03	117.477
cos0.75_dot0.97	11.3266	26.385	41.2344	56.645	87.0344	117.482
cos0.75_dot0.975	11.3346	26.3966	41.2477	56.6595	87.05	117.498
cos0.75_dot0.98	11.3265	26.3848	41.2341	56.6428	87.0296	117.476
cos0.75_dot0.985	11.3249	26.3853	41.2361	56.6461	87.0346	117.482
cos0.75_dot0.99	11.3261	26.3953	41.249	56.6606	87.051	117.501
cos0.75_dot0.995	11.3389	26.4169	41.2739	56.6867	87.0778	117.527
cos0.8_dot0.95	11.2388	26.27	41.11	56.5182	86.9046	117.349
cos0.8_dot0.955	11.241	26.2705	41.1111	56.5197	86.9062	117.351
cos0.8_dot0.96	11.2419	26.2742	41.1171	56.5265	86.9128	117.358
cos0.8_dot0.965	11.2396	26.2708	41.115	56.5241	86.9098	117.356
cos0.8_dot0.97	11.2366	26.27	41.1149	56.5241	86.9102	117.357
cos0.8_dot0.975	11.2449	26.2802	41.1253	56.535	86.9213	117.367
cos0.8_dot0.98	11.2524	26.2927	41.1407	56.5513	86.9408	117.388
cos0.8_dot0.985	11.2536	26.2965	41.146	56.5562	86.9444	117.391
cos0.8_dot0.99	11.2663	26.316	41.1656	56.5745	86.9608	117.41
cos0.8_dot0.995	11.2894	26.3558	41.2108	56.6228	87.0126	117.462
cos0.85_dot0.95	11.098	26.079	40.9095	56.3159	86.7014	117.145
cos0.85_dot0.955	11.1003	26.0848	40.9191	56.3263	86.7127	117.156
cos0.85_dot0.96	11.104	26.0907	40.928	56.3356	86.7217	117.167
cos0.85_dot0.965	11.0992	26.0851	40.9215	56.328	86.7134	117.16
cos0.85_dot0.97	11.0972	26.0858	40.9222	56.3293	86.717	117.165
cos0.85_dot0.975	11.1056	26.0972	40.9374	56.3459	86.7336	117.18
cos0.85_dot0.98	11.1166	26.1152	40.9566	56.3648	86.7528	117.201
cos0.85_dot0.985	11.1292	26.1375	40.9845	56.3949	86.783	117.231
cos0.85_dot0.99	11.1586	26.1807	41.0278	56.4373	86.8258	117.275
cos0.85_dot0.995	11.2078	26.255	41.1074	56.5185	86.9077	117.358
cos0.9_dot0.95	10.8011	25.6789	40.4878	55.8865	86.2675	116.711
cos0.9_dot0.955	10.8006	25.6788	40.4897	55.8901	86.2731	116.716
cos0.9_dot0.96	10.8125	25.6992	40.5128	55.9146	86.2963	116.738
cos0.9_dot0.965	10.8039	25.6928	40.5102	55.9104	86.291	116.734
cos0.9_dot0.97	10.8107	25.7027	40.5226	55.9232	86.3064	116.753
cos0.9_dot0.975	10.8377	25.7485	40.5742	55.9773	86.3605	116.807
cos0.9_dot0.98	10.8539	25.776	40.6002	56.0014	86.3845	116.831
cos0.9_dot0.985	10.8869	25.8317	40.663	56.0659	86.4499	116.895
cos0.9_dot0.99	10.9426	25.9115	40.7491	56.1532	86.5369	116.983
cos0.9_dot0.995	11.0283	26.0305	40.875	56.2817	86.6657	117.114
cos0.95_dot0.95	9.98501	24.565	39.3125	54.6973	85.0779	115.522
cos0.95_dot0.955	9.98721	24.5743	39.3271	54.7133	85.0938	115.538
cos0.95_dot0.96	9.99933	24.6015	39.3618	54.7511	85.1333	115.579
cos0.95_dot0.965	10.0103	24.6358	39.401	54.7873	85.1655	115.611
cos0.95_dot0.97	10.0308	24.6768	39.4457	54.8349	85.2161	115.663
cos0.95_dot0.975	10.0674	24.7419	39.524	54.9167	85.2982	115.746
cos0.95_dot0.98	10.1148	24.8159	39.5985	54.9916	85.3742	115.822
cos0.95_dot0.985	10.1848	24.9319	39.7286	55.1262	85.512	115.959
cos0.95_dot0.99	10.3099	25.1104	39.9209	55.3188	85.7025	116.148
cos0.95_dot0.995	10.4856	25.3687	40.1987	55.6019	85.9858	116.433
