## Supplemental Tables for "DIAlignR provides precise retention time alignment across distant runs in DIA and targeted proteomics": Supplemental Table 11.xlsx

### Sheet: Sheet1
	Average number of peptides matched within half peak-width	Average number of peptides matched within one peak-width	Average number of peptides matched within two peak-width	Peaks aligned withn half peak-width RT tolerance (%)	Peaks aligned withn one peak-width RT tolerance (%)	Peaks aligned withn two peak-width RT tolerance (%)
goFactor0.015625_geFactor0	394.425	406.283	410.333	95.5915	98.4751	99.4617
goFactor0.015625_geFactor1	394.808	406.775	410.592	95.6853	98.595	99.5246
goFactor0.015625_geFactor10	394.917	407.158	410.683	95.7113	98.6884	99.5469
goFactor0.015625_geFactor160	394.9	407.158	410.683	95.7072	98.6881	99.5468
goFactor0.015625_geFactor320	394.883	407.15	410.683	95.7031	98.6861	99.5468
goFactor0.015625_geFactor40	394.958	407.183	410.675	95.7215	98.6943	99.5447
goFactor0.015625_geFactor80	394.958	407.183	410.683	95.7215	98.6943	99.5468
goFactor0.03125_geFactor0	394.367	406.3	410.333	95.5773	98.4791	99.4617
goFactor0.03125_geFactor1	394.783	406.792	410.592	95.6791	98.5991	99.5246
goFactor0.03125_geFactor10	394.9	407.175	410.683	95.7072	98.6925	99.5468
goFactor0.03125_geFactor160	394.883	407.183	410.683	95.7031	98.6942	99.5467
goFactor0.03125_geFactor320	394.867	407.175	410.683	95.699	98.6922	99.5467
goFactor0.03125_geFactor40	394.942	407.208	410.675	95.7175	98.7004	99.5447
goFactor0.03125_geFactor80	394.942	407.208	410.683	95.7174	98.7004	99.5467
goFactor0.0625_geFactor0	394.4	406.292	410.325	95.5854	98.477	99.4597
goFactor0.0625_geFactor1	394.708	406.842	410.592	95.6609	98.6113	99.5246
goFactor0.0625_geFactor10	394.842	407.208	410.683	95.693	98.7006	99.5468
goFactor0.0625_geFactor160	394.833	407.208	410.683	95.6909	98.7003	99.5467
goFactor0.0625_geFactor320	394.817	407.2	410.683	95.6868	98.6983	99.5467
goFactor0.0625_geFactor40	394.892	407.233	410.675	95.7053	98.7065	99.5447
goFactor0.0625_geFactor80	394.883	407.233	410.683	95.7032	98.7065	99.5467
goFactor0.125_geFactor0	394.358	406.275	410.333	95.5751	98.4729	99.4617
goFactor0.125_geFactor1	394.733	406.85	410.583	95.6671	98.6135	99.5226
goFactor0.125_geFactor10	394.858	407.225	410.692	95.6972	98.7048	99.5489
goFactor0.125_geFactor160	394.833	407.225	410.692	95.691	98.7045	99.5487
goFactor0.125_geFactor320	394.817	407.217	410.692	95.6869	98.7025	99.5487
goFactor0.125_geFactor40	394.9	407.258	410.683	95.7074	98.7127	99.5467
goFactor0.125_geFactor80	394.883	407.25	410.692	95.7033	98.7107	99.5487
goFactor0.25_geFactor0	394.275	406.233	410.3	95.5549	98.4627	99.4536
goFactor0.25_geFactor1	394.758	406.9	410.592	95.6732	98.6257	99.5246
goFactor0.25_geFactor10	394.817	407.267	410.717	95.687	98.7151	99.5549
goFactor0.25_geFactor160	394.767	407.25	410.708	95.6748	98.7107	99.5528
goFactor0.25_geFactor320	394.758	407.242	410.708	95.6727	98.7087	99.5528
goFactor0.25_geFactor40	394.842	407.283	410.708	95.6932	98.7189	99.5528
goFactor0.25_geFactor80	394.817	407.267	410.708	95.687	98.7148	99.5528
goFactor1_geFactor0	394.167	406.292	410.317	95.528	98.4771	99.4577
goFactor1_geFactor1	394.533	406.983	410.617	95.6182	98.6467	99.5307
goFactor1_geFactor10	394.625	407.225	410.725	95.6403	98.7055	99.5569
goFactor1_geFactor160	394.567	407.233	410.717	95.6261	98.7072	99.5548
goFactor1_geFactor320	394.542	407.217	410.717	95.6199	98.7031	99.5548
goFactor1_geFactor40	394.608	407.242	410.717	95.6364	98.7093	99.5548
goFactor1_geFactor80	394.608	407.258	410.717	95.6363	98.7134	99.5548
goFactor16_geFactor0	391.108	406.433	410.433	94.7853	98.5127	99.4862
goFactor16_geFactor1	390.917	406.517	410.583	94.7386	98.5331	99.5224
goFactor16_geFactor10	386.783	405.625	410.65	93.7324	98.3152	99.5386
goFactor16_geFactor160	384.358	404.992	410.658	93.1417	98.1605	99.5408
goFactor16_geFactor320	384.358	404.992	410.658	93.1417	98.1605	99.5408
goFactor16_geFactor40	384.375	404.992	410.658	93.146	98.1605	99.5408
goFactor16_geFactor80	384.392	404.992	410.658	93.1499	98.1605	99.5408
goFactor4_geFactor0	393.508	406.5	410.408	95.3687	98.5288	99.4802
goFactor4_geFactor1	393.492	406.942	410.65	95.3646	98.6368	99.5388
goFactor4_geFactor10	392.158	406.783	410.675	95.0393	98.5976	99.5446
goFactor4_geFactor160	392.058	406.842	410.692	95.0147	98.6117	99.5486
goFactor4_geFactor320	392.042	406.825	410.692	95.0106	98.6076	99.5486
goFactor4_geFactor40	392.108	406.833	410.692	95.0271	98.6096	99.5486
goFactor4_geFactor80	392.092	406.85	410.692	95.023	98.6137	99.5486
