## Supplemental Tables for "DIAlignR provides precise retention time alignment across distant runs in DIA and targeted proteomics": Supplemental Table 12.xlsx

### Sheet: Sheet1
	AUC within half peak-width RT tolerance	AUC within one peak-width RT tolerance	AUC within one and half peak- width RT tolerance	AUC within two peak-width RT tolerance	AUC within three peak-width RT tolerance	AUC within four peak-width RT tolerance
goFactor0.015625_geFactor0	11.6462	26.7341	41.5639	56.9572	87.328	117.759
goFactor0.015625_geFactor1	11.644	26.7553	41.604	57.0107	87.3992	117.842
goFactor0.015625_geFactor10	11.6398	26.7626	41.6231	57.037	87.4321	117.879
goFactor0.015625_geFactor160	11.6319	26.7547	41.6161	57.0309	87.4267	117.875
goFactor0.015625_geFactor320	11.6304	26.7527	41.614	57.0289	87.4247	117.873
goFactor0.015625_geFactor40	11.6379	26.7623	41.6239	57.0386	87.4337	117.881
goFactor0.015625_geFactor80	11.636	26.7605	41.6225	57.0374	87.4332	117.881
goFactor0.03125_geFactor0	11.6451	26.7337	41.5639	56.9572	87.3286	117.76
goFactor0.03125_geFactor1	11.6415	26.7527	41.6016	57.0082	87.3966	117.84
goFactor0.03125_geFactor10	11.6372	26.76	41.6207	57.0345	87.4295	117.876
goFactor0.03125_geFactor160	11.6293	26.7523	41.6141	57.0289	87.4245	117.872
goFactor0.03125_geFactor320	11.6278	26.7503	41.612	57.0268	87.4225	117.87
goFactor0.03125_geFactor40	11.6351	26.7597	41.6218	57.0364	87.4314	117.879
goFactor0.03125_geFactor80	11.6334	26.758	41.6205	57.0353	87.431	117.879
goFactor0.0625_geFactor0	11.6439	26.733	41.5631	56.9562	87.3269	117.758
goFactor0.0625_geFactor1	11.6355	26.7467	41.5962	57.0029	87.3911	117.835
goFactor0.0625_geFactor10	11.6317	26.7546	41.6159	57.0297	87.4248	117.872
goFactor0.0625_geFactor160	11.6241	26.7472	41.6091	57.0239	87.4197	117.868
goFactor0.0625_geFactor320	11.6226	26.7452	41.6071	57.0219	87.4176	117.866
goFactor0.0625_geFactor40	11.6299	26.7545	41.6168	57.0314	87.4265	117.874
goFactor0.0625_geFactor80	11.6282	26.7526	41.6152	57.0301	87.4259	117.874
goFactor0.125_geFactor0	11.6399	26.7281	41.5581	56.9511	87.3219	117.753
goFactor0.125_geFactor1	11.6304	26.7416	41.5912	56.998	87.3856	117.829
goFactor0.125_geFactor10	11.6261	26.7496	41.6114	57.0259	87.4218	117.87
goFactor0.125_geFactor160	11.6184	26.7421	41.6047	57.0201	87.4167	117.866
goFactor0.125_geFactor320	11.6169	26.7401	41.6026	57.018	87.4146	117.864
goFactor0.125_geFactor40	11.6244	26.7498	41.6127	57.0279	87.4238	117.872
goFactor0.125_geFactor80	11.6225	26.7475	41.6108	57.0263	87.4229	117.872
goFactor0.25_geFactor0	11.6323	26.7197	41.5484	56.9403	87.3093	117.739
goFactor0.25_geFactor1	11.6194	26.7331	41.583	56.9899	87.3783	117.823
goFactor0.25_geFactor10	11.6117	26.7368	41.5993	57.0142	87.4114	117.861
goFactor0.25_geFactor160	11.6034	26.7283	41.5916	57.0073	87.4046	117.854
goFactor0.25_geFactor320	11.6021	26.7265	41.5895	57.0051	87.4024	117.852
goFactor0.25_geFactor40	11.6096	26.7361	41.5997	57.0155	87.4128	117.863
goFactor0.25_geFactor80	11.6074	26.7334	41.5971	57.0129	87.4101	117.86
goFactor1_geFactor0	11.5937	26.6827	41.5118	56.9054	87.2761	117.707
goFactor1_geFactor1	11.5619	26.6757	41.5269	56.9349	87.3243	117.769
goFactor1_geFactor10	11.549	26.6703	41.5319	56.9479	87.3458	117.797
goFactor1_geFactor160	11.5397	26.6614	41.5239	56.9405	87.3379	117.789
goFactor1_geFactor320	11.5381	26.6589	41.521	56.9375	87.335	117.786
goFactor1_geFactor40	11.5456	26.6679	41.5303	56.9468	87.3443	117.795
goFactor1_geFactor80	11.5439	26.6668	41.5296	56.9462	87.3436	117.795
goFactor16_geFactor0	11.1942	26.2566	41.0924	56.492	86.87	117.301
goFactor16_geFactor1	11.166	26.2252	41.0677	56.473	86.864	117.305
goFactor16_geFactor10	10.9273	25.9019	40.7344	56.1452	86.5435	116.986
goFactor16_geFactor160	10.8131	25.7343	40.5545	55.964	86.3636	116.807
goFactor16_geFactor320	10.8122	25.7333	40.5536	55.9631	86.3627	116.806
goFactor16_geFactor40	10.8185	25.7404	40.5606	55.97	86.3696	116.813
goFactor16_geFactor80	10.8182	25.74	40.5602	55.9697	86.3693	116.813
goFactor4_geFactor0	11.476	26.5638	41.3969	56.7939	87.1685	117.603
goFactor4_geFactor1	11.4452	26.5464	41.3947	56.8021	87.192	117.636
goFactor4_geFactor10	11.3378	26.4122	41.2661	56.6791	87.0757	117.523
goFactor4_geFactor160	11.3278	26.4029	41.2574	56.6718	87.0691	117.517
goFactor4_geFactor320	11.3265	26.401	41.2555	56.67	87.0673	117.515
goFactor4_geFactor40	11.3333	26.4087	41.2631	56.6774	87.0747	117.522
goFactor4_geFactor80	11.3317	26.4074	41.2621	56.6766	87.0739	117.521
