## Supplemental Tables for "DIAlignR provides precise retention time alignment across distant runs in DIA and targeted proteomics": Supplemental Table 13.xlsx

### Sheet: Sheet1
RSEdistFactor	Average number of peptides matched within half peak-width	Average number of peptides matched within one peak-width	Average number of peptides matched within two peak-width	Peaks aligned withn half peak-width RT tolerance (%)	Peaks aligned withn one peak-width RT tolerance (%)	Peaks aligned withn two peak-width RT tolerance (%)
0.5	385.108	404.692	410.6	93.3292	98.0874	99.5262
1	389.642	405.683	410.592	94.4304	98.3291	99.5243
1.5	392.558	406.467	410.608	95.139	98.5203	99.5283
2	393.833	406.958	410.642	95.4487	98.64	99.5365
2.5	394.45	407.242	410.65	95.5984	98.7088	99.5385
3	394.742	407.283	410.667	95.6693	98.7189	99.5426
3.5	394.817	407.3	410.692	95.6876	98.7229	99.5487
4	394.9	407.258	410.683	95.7074	98.7127	99.5467
4.5	394.883	407.2	410.683	95.7034	98.6985	99.5467
5	394.875	407.05	410.65	95.7013	98.6619	99.5386
