## Supplemental Tables for "DIAlignR provides precise retention time alignment across distant runs in DIA and targeted proteomics": Supplemental Table 14.xlsx

### Sheet: Sheet1
samples4gradient	Average number of peptides matched within half peak-width	Average number of peptides matched within one peak-width	Average number of peptides matched within two peak-width	Peaks aligned withn half peak-width RT tolerance (%)	Peaks aligned withn one peak-width RT tolerance (%)	Peaks aligned withn two peak-width RT tolerance (%)
10	394.567	407.275	410.658	95.6268	98.7168	99.5405
20	394.692	407.258	410.658	95.6572	98.7127	99.5405
30	394.742	407.275	410.667	95.6694	98.7168	99.5426
40	394.767	407.275	410.675	95.6755	98.7168	99.5446
50	394.792	407.283	410.675	95.6816	98.7189	99.5446
60	394.808	407.283	410.683	95.6856	98.7189	99.5467
70	394.783	407.283	410.683	95.6795	98.7189	99.5467
80	394.8	407.3	410.692	95.6836	98.7229	99.5487
90	394.8	407.292	410.692	95.6836	98.7209	99.5487
100	394.817	407.3	410.692	95.6876	98.7229	99.5487
110	394.842	407.292	410.692	95.6937	98.7209	99.5487
120	394.817	407.25	410.658	95.6875	98.7107	99.5406
130	394.758	407.2	410.617	95.6733	98.6985	99.5304
140	394.742	407.192	410.608	95.6692	98.6964	99.5284
150	394.758	407.167	410.575	95.6732	98.6903	99.5202
160	394.725	407.133	410.533	95.6651	98.6822	99.51
170	394.708	407.092	410.5	95.661	98.6721	99.5019
180	394.667	407.058	410.467	95.6508	98.6639	99.4938
190	394.592	406.967	410.375	95.6327	98.6417	99.4716
200	394.558	406.925	410.342	95.6246	98.6316	99.4636
