## Supplemental Tables for "DIAlignR provides precise retention time alignment across distant runs in DIA and targeted proteomics": Supplemental Table 15.xlsx

### Sheet: Sheet1
	Average number of peptides matched within half peak-width	Average number of peptides matched within one peak-width	Average number of peptides matched within two peak-width	Peaks aligned withn half peak-width RT tolerance (%)	Peaks aligned withn one peak-width RT tolerance (%)	Peaks aligned withn two peak-width RT tolerance (%)
1 transition per precursor	366.042	383.225	390.75	88.675	92.8509	94.6839
2 transition per precursor	382.825	397.033	402.867	92.763	96.2191	97.6391
4 transition per precursor	388.908	401.442	405.792	94.2463	97.2939	98.353
All library transitions	389.158	401.7	406.033	94.307	97.3566	98.4118
All library transitions + LOESS constraining	394.817	407.3	410.692	95.6877	98.7229	99.5487
LOESS alignment	380.075	406.183	410.817	92.1025	98.4525	99.5792
