## Supplemental Tables for "DIAlignR provides precise retention time alignment across distant runs in DIA and targeted proteomics": Supplemental Table 20.xlsx

### Sheet: Sheet1
Peptide 1	Peptide 2
116795_TFISPIK/2	41874_KSASDLTWDNLK/3
116795_TFISPIK/2	20961_DSGFQMNQLR/2
116795_TFISPIK/2	118454_DSGFQMNQLR/2
116795_TFISPIK/2	41869_KSASDLTWDNLK/2
119474_AQLVDMK/2	38644_HYDGSYSTFGER/2
119634_AQ(UniMod:7)LVDMK/2	38644_HYDGSYSTFGER/2
39307_IHWESASLLR/3	25212_DWHGVPGQVDAAMAGR/3
39307_IHWESASLLR/3	125447_DWHGVPGQVDAAMAGR/3
39307_IHWESASLLR/3	125481_DWHGVPGQ(UniMod:7)VDAAMAGR/3
39307_IHWESASLLR/3	25180_DWHGVPGQVDAAMAGR/2
46142_AQLVDMK/2	38644_HYDGSYSTFGER/2
55711_TFISPIK/2	41874_KSASDLTWDNLK/3
55711_TFISPIK/2	20961_DSGFQMNQLR/2
55711_TFISPIK/2	118454_DSGFQMNQLR/2
55711_TFISPIK/2	41869_KSASDLTWDNLK/2
128284_AFLLTPR/2	25212_DWHGVPGQVDAAMAGR/3
128284_AFLLTPR/2	125447_DWHGVPGQVDAAMAGR/3
128284_AFLLTPR/2	125481_DWHGVPGQ(UniMod:7)VDAAMAGR/3
128284_AFLLTPR/2	2924_VTSIQDWVQK/2
128284_AFLLTPR/2	42259_ALVQQMEQLR/2
128284_AFLLTPR/2	1326_VGFYESDVMGR/2
128284_AFLLTPR/2	52314_SGLSTGWTQLSK/2
128284_AFLLTPR/2	119859_EDGGGWWYNR/2
128284_AFLLTPR/2	117968_VGFYESDVMGR/2
128284_AFLLTPR/2	4480_YGLVTYATYPK/2
128284_AFLLTPR/2	117443_WLPSSSPVTGYR/2
128284_AFLLTPR/2	25180_DWHGVPGQVDAAMAGR/2
128284_AFLLTPR/2	5357_YVLTQPPSVSVAPGETAR/2
128284_AFLLTPR/2	131419_YVLTQPPSVSVAPGETAR/2
31717_AFLLTPR/2	25212_DWHGVPGQVDAAMAGR/3
31717_AFLLTPR/2	125447_DWHGVPGQVDAAMAGR/3
31717_AFLLTPR/2	125481_DWHGVPGQ(UniMod:7)VDAAMAGR/3
31717_AFLLTPR/2	2924_VTSIQDWVQK/2
31717_AFLLTPR/2	42259_ALVQQMEQLR/2
31717_AFLLTPR/2	1326_VGFYESDVMGR/2
31717_AFLLTPR/2	52314_SGLSTGWTQLSK/2
31717_AFLLTPR/2	119859_EDGGGWWYNR/2
31717_AFLLTPR/2	117968_VGFYESDVMGR/2
31717_AFLLTPR/2	4480_YGLVTYATYPK/2
31717_AFLLTPR/2	117443_WLPSSSPVTGYR/2
31717_AFLLTPR/2	25180_DWHGVPGQVDAAMAGR/2
31717_AFLLTPR/2	5357_YVLTQPPSVSVAPGETAR/2
31717_AFLLTPR/2	131419_YVLTQPPSVSVAPGETAR/2
116326_EVTEFAK/2	115879_DDNPNLPR/2
116326_EVTEFAK/2	49292_QELSEAEQATR/2
116326_EVTEFAK/2	116652_QELSEAEQATR/2
116326_EVTEFAK/2	57287_TQVNTQAEQLR/2
116649_KVLLDGVQNPR/3	52350_SGQSEDRQPVPGQQMTLK/3
116649_KVLLDGVQNPR/3	116640_SGQSEDRQPVPGQQMTLK/3
42052_KVLLDGVQNPR/3	52350_SGQSEDRQPVPGQQMTLK/3
42052_KVLLDGVQNPR/3	116640_SGQSEDRQPVPGQQMTLK/3
116796_WLNEQR/2	115879_DDNPNLPR/2
116796_WLNEQR/2	31449_EIQNAVNGVK/2
116796_WLNEQR/2	57287_TQVNTQAEQLR/2
116796_WLNEQR/2	40475_IYGNQDTSSQLK/2
116796_WLNEQR/2	50914_RPGGEPSPEGTTGQSYNQYSQR/3
116796_WLNEQR/2	117476_RPGGEPSPEGTTGQSYNQYSQR/3
117720_TLLPVSKPEIR/3	2_TSTADYAMFK/2
56511_TLLPVSKPEIR/3	2_TSTADYAMFK/2
121893_SASLHLPK/2	50144_QVGSGVTTDQVQAEAK/2
121893_SASLHLPK/2	126527_QVGSGVTTDQVQAEAK/2
31064_EFQLFSSPHGK/3	54026_SSALDMENFR/2
31064_EFQLFSSPHGK/3	31289_EGYYGYTGAFR/2
31064_EFQLFSSPHGK/3	118541_GSGLNLC(UniMod:4)EPNNKEGYYGYTGAFR/4
31064_EFQLFSSPHGK/3	12135_DFALQNPSAVPR/2
31064_EFQLFSSPHGK/3	126818_DFALQNPSAVPR/2
31064_EFQLFSSPHGK/3	54843_SYELTQPPSVSVSPGQTAR/2
40510_IYLQPGR/2	38644_HYDGSYSTFGER/2
40510_IYLQPGR/2	50144_QVGSGVTTDQVQAEAK/2
40510_IYLQPGR/2	126527_QVGSGVTTDQVQAEAK/2
45181_LTVLGQPK/2	119597_MELERPGGN(UniMod:7)EITR/3
45181_LTVLGQPK/2	38147_HPNSPLDEENLTQENQDR/3
45181_LTVLGQPK/2	120396_HPNSPLDEENLTQENQDR/3
51386_SASLHLPK/2	50144_QVGSGVTTDQVQAEAK/2
51386_SASLHLPK/2	126527_QVGSGVTTDQVQAEAK/2
34336_FSGSLLGGK/2	4810_YLGEEYVK/2
34336_FSGSLLGGK/2	118584_YLGEEYVK/2
34336_FSGSLLGGK/2	19963_DQTVSDNELQEMSNQGSK/2
34336_FSGSLLGGK/2	123337_DQTVSDNELQEMSNQGSK/2
34336_FSGSLLGGK/2	123408_DQTVSDN(UniMod:7)ELQEMSNQGSK/2
43789_LLELTGPK/2	41874_KSASDLTWDNLK/3
43789_LLELTGPK/2	53333_SLSSTLTLSK/2
43789_LLELTGPK/2	51739_SDVVYTDWK/2
43789_LLELTGPK/2	127673_SDVVYTDWK/2
43789_LLELTGPK/2	2_TSTADYAMFK/2
43789_LLELTGPK/2	39847_IQNILTEEPK/2
43789_LLELTGPK/2	20961_DSGFQMNQLR/2
43789_LLELTGPK/2	118454_DSGFQMNQLR/2
43789_LLELTGPK/2	41869_KSASDLTWDNLK/2
49360_QGALELIK/2	34143_FQNALIVR/2
49360_QGALELIK/2	41242_KGGETSEMYLIQPDSSVKPYR/4
49360_QGALELIK/2	119860_KGGETSEMYLIQPDSSVKPYR/4
49360_QGALELIK/2	119990_KGGETSEMYLIQ(UniMod:7)PDSSVKPYR/4
49360_QGALELIK/2	20944_DSGEGDFLAEGGGVR/2
49360_QGALELIK/2	119499_DSGEGDFLAEGGGVR/2
49360_QGALELIK/2	41238_KGGETSEMYLIQPDSSVKPYR/3
133114_FSGSLLGGK/2	4810_YLGEEYVK/2
133114_FSGSLLGGK/2	118584_YLGEEYVK/2
133114_FSGSLLGGK/2	19963_DQTVSDNELQEMSNQGSK/2
133114_FSGSLLGGK/2	123337_DQTVSDNELQEMSNQGSK/2
133114_FSGSLLGGK/2	123408_DQTVSDN(UniMod:7)ELQEMSNQGSK/2
39964_ISLPESLK/2	31289_EGYYGYTGAFR/2
39964_ISLPESLK/2	118541_GSGLNLC(UniMod:4)EPNNKEGYYGYTGAFR/4
51131_RTHLPEVFLSK/3	41559_ALTDMPQMR/2
51131_RTHLPEVFLSK/3	119475_ALTDMPQMR/2
51131_RTHLPEVFLSK/3	1030_VELEDWNGR/2
51131_RTHLPEVFLSK/3	119483_ADSGEGDFLAEGGGVRGPR/3
51131_RTHLPEVFLSK/3	44444_AATVGSLAGQPLQER/2
51131_RTHLPEVFLSK/3	125820_AATVGSLAGQPLQER/2
116798_QGALELIK/2	34143_FQNALIVR/2
116798_QGALELIK/2	41242_KGGETSEMYLIQPDSSVKPYR/4
116798_QGALELIK/2	119860_KGGETSEMYLIQPDSSVKPYR/4
116798_QGALELIK/2	119990_KGGETSEMYLIQ(UniMod:7)PDSSVKPYR/4
116798_QGALELIK/2	20944_DSGEGDFLAEGGGVR/2
116798_QGALELIK/2	119499_DSGEGDFLAEGGGVR/2
116798_QGALELIK/2	41238_KGGETSEMYLIQPDSSVKPYR/3
120686_ELAAQTIK/2	115879_DDNPNLPR/2
120686_ELAAQTIK/2	49292_QELSEAEQATR/2
120686_ELAAQTIK/2	116652_QELSEAEQATR/2
120686_ELAAQTIK/2	57287_TQVNTQAEQLR/2
120686_ELAAQTIK/2	40475_IYGNQDTSSQLK/2
38203_HQFLLTGDTQGR/3	128893_VGYP(UniMod:35)GPSGPLGAR/2
38203_HQFLLTGDTQGR/3	128913_S(UniMod:21)GNPGKVGYP(UniMod:35)GPSGPLGAR/3
38203_HQFLLTGDTQGR/3	4844_YLQEIYNSNNQK/2
33823_FLENEDR/2	115879_DDNPNLPR/2
33823_FLENEDR/2	49292_QELSEAEQATR/2
33823_FLENEDR/2	116652_QELSEAEQATR/2
116645_ISLPESLK/2	31289_EGYYGYTGAFR/2
116645_ISLPESLK/2	118541_GSGLNLC(UniMod:4)EPNNKEGYYGYTGAFR/4
120092_RTHLPEVFLSK/3	41559_ALTDMPQMR/2
120092_RTHLPEVFLSK/3	119475_ALTDMPQMR/2
120092_RTHLPEVFLSK/3	1030_VELEDWNGR/2
120092_RTHLPEVFLSK/3	119483_ADSGEGDFLAEGGGVRGPR/3
120092_RTHLPEVFLSK/3	44444_AATVGSLAGQPLQER/2
120092_RTHLPEVFLSK/3	125820_AATVGSLAGQPLQER/2
121903_FLENEDR/2	115879_DDNPNLPR/2
121903_FLENEDR/2	49292_QELSEAEQATR/2
121903_FLENEDR/2	116652_QELSEAEQATR/2
32244_EQLTPLIK/2	34143_FQNALIVR/2
32244_EQLTPLIK/2	51729_SDVMYTDWK/2
32244_EQLTPLIK/2	2030_VNDNEEGFFSAR/2
32244_EQLTPLIK/2	119874_VNDNEEGFFSAR/2
32244_EQLTPLIK/2	120008_VN(UniMod:7)DN(UniMod:7)EEGFFSAR/2
32244_EQLTPLIK/2	117480_TEIDKPSQMQVTDVQDNSISVK/3
32244_EQLTPLIK/2	117683_TEIDKPSQ(UniMod:7)MQ(UniMod:7)VTDVQDNSISVK/3
33929_FMETVAEK/2	50144_QVGSGVTTDQVQAEAK/2
33929_FMETVAEK/2	126527_QVGSGVTTDQVQAEAK/2
4715_YIYEIAR/2	3842_LLIYGATSR/2
4715_YIYEIAR/2	43888_LLIYDASNR/2
4715_YIYEIAR/2	132251_LLIYDASNR/2
49616_QLEQVIAK/2	38644_HYDGSYSTFGER/2
54126_SSNLIILEEHLK/3	116211_RHPDYSVVLLLR/3
54126_SSNLIILEEHLK/3	116403_YEYAR(UniMod:35)RHPDYSVVLLLR/4
54126_SSNLIILEEHLK/3	55601_TEVIPPLIENR/2
54126_SSNLIILEEHLK/3	114992_TEVIPPLIENR/2
57168_TPLTATLSK/2	119597_MELERPGGN(UniMod:7)EITR/3
57168_TPLTATLSK/2	39035_IEDGSGEVVLSR/2
57168_TPLTATLSK/2	116721_IEDGSGEVVLSR/2
57168_TPLTATLSK/2	38147_HPNSPLDEENLTQENQDR/3
57168_TPLTATLSK/2	120396_HPNSPLDEENLTQENQDR/3
57168_TPLTATLSK/2	4844_YLQEIYNSNNQK/2
34143_FQNALIVR/2	133616_TEAPTTIGGLNK/2
115879_DDNPNLPR/2	35386_AHVSFKPTVAQQR/3
115879_DDNPNLPR/2	120914_AHVSFKPTVAQQR/3
115879_DDNPNLPR/2	122243_LTIGEGQQHHLGGAK/3
119594_QLEQVIAK/2	38644_HYDGSYSTFGER/2
119655_Q(UniMod:7)LEQVIAK/2	38644_HYDGSYSTFGER/2
127018_TPLTATLSK/2	119597_MELERPGGN(UniMod:7)EITR/3
127018_TPLTATLSK/2	39035_IEDGSGEVVLSR/2
127018_TPLTATLSK/2	116721_IEDGSGEVVLSR/2
127018_TPLTATLSK/2	38147_HPNSPLDEENLTQENQDR/3
127018_TPLTATLSK/2	120396_HPNSPLDEENLTQENQDR/3
127018_TPLTATLSK/2	4844_YLQEIYNSNNQK/2
43285_LGPLVEQGR/2	54331_STGSWSTLK/2
43285_LGPLVEQGR/2	119020_STGSWSTLK/2
43285_LGPLVEQGR/2	47721_NNEGTYYSPNYNPQSR/2
43285_LGPLVEQGR/2	116972_NNEGTYYSPNYNPQSR/2
43285_LGPLVEQGR/2	117207_NN(UniMod:7)EGTYYSPNYNPQSR/2
1436_VGYVSGWGR/2	19963_DQTVSDNELQEMSNQGSK/2
1436_VGYVSGWGR/2	123337_DQTVSDNELQEMSNQGSK/2
1436_VGYVSGWGR/2	123408_DQTVSDN(UniMod:7)ELQEMSNQGSK/2
35386_AHVSFKPTVAQQR/3	49292_QELSEAEQATR/2
35386_AHVSFKPTVAQQR/3	116652_QELSEAEQATR/2
42393_LAPLAEDVR/2	9400_DALSSVQESQVAQQAR/2
42393_LAPLAEDVR/2	129732_DALSSVQESQ(UniMod:7)VAQQAR/2
42393_LAPLAEDVR/2	120401_NSPLDEENLTQENQDR/2
42393_LAPLAEDVR/2	120495_N(UniMod:7)SPLDEENLTQENQDR/2
3842_LLIYGATSR/2	41559_ALTDMPQMR/2
3842_LLIYGATSR/2	119475_ALTDMPQMR/2
3842_LLIYGATSR/2	1030_VELEDWNGR/2
3842_LLIYGATSR/2	50302_QYYEGSEIVVAGR/2
542_VAAGAFQGLR/2	32498_ESYSGVTLDPR/2
542_VAAGAFQGLR/2	9400_DALSSVQESQVAQQAR/2
542_VAAGAFQGLR/2	129732_DALSSVQESQ(UniMod:7)VAQQAR/2
42378_LALDNGGLAR/2	120401_NSPLDEENLTQENQDR/2
42378_LALDNGGLAR/2	120495_N(UniMod:7)SPLDEENLTQENQDR/2
45875_MELERPGGNEITR/3	126974_EYKC(UniMod:4)KVSN(UniMod:7)KGLPAPIEK/3
4810_YLGEEYVK/2	27267_EAQLPVIENK/2
4810_YLGEEYVK/2	51391_SASNMAIVDVK/2
4810_YLGEEYVK/2	118101_C(UniMod:4)ANGRQTVSWAVTPK/3
4810_YLGEEYVK/2	119249_EAQLPVIENK/2
4810_YLGEEYVK/2	117977_SASNMAIVDVK/2
116203_KLVAASQAAL/2	4844_YLQEIYNSNNQK/2
116214_SLHTLFGDKLC(UniMod:4)TVATLR/4	130441_MFLSFPTTK/2
116214_SLHTLFGDKLC(UniMod:4)TVATLR/4	17708_DLLLPQPDLR/2
116214_SLHTLFGDKLC(UniMod:4)TVATLR/4	23267_DTVIKPLLVEPEGLEK/3
116214_SLHTLFGDKLC(UniMod:4)TVATLR/4	117975_DTVIKPLLVEPEGLEK/3
116214_SLHTLFGDKLC(UniMod:4)TVATLR/4	49641_QLGLPGPPDVPDHAAYHPF/3
116214_SLHTLFGDKLC(UniMod:4)TVATLR/4	34881_GAYPLSIEPIGVR/2
116214_SLHTLFGDKLC(UniMod:4)TVATLR/4	36121_GLIDEVNQDFTNR/2
116214_SLHTLFGDKLC(UniMod:4)TVATLR/4	132882_SIVHPSYNSNTLNNDIMLIK/3
116214_SLHTLFGDKLC(UniMod:4)TVATLR/4	33080_AGDFLEANYMNLQR/2
116214_SLHTLFGDKLC(UniMod:4)TVATLR/4	116622_AGDFLEANYMNLQR/2
116214_SLHTLFGDKLC(UniMod:4)TVATLR/4	121734_QTQVSVLPEGGETPLFK/2
116214_SLHTLFGDKLC(UniMod:4)TVATLR/4	119934_GGETSEMYLIQPDSSVKPY/2
116211_RHPDYSVVLLLR/3	32582_ETLLQDFR/2
116211_RHPDYSVVLLLR/3	54125_SSNLIILEEHLK/2
116211_RHPDYSVVLLLR/3	117986_QQNAQGGFSSTQDTVVALHALSK/3
116211_RHPDYSVVLLLR/3	45591_LYGSEAFATDFQDSAAAK/2
116211_RHPDYSVVLLLR/3	120588_FTEDAKR(UniMod:35)LYGS(UniMod:21)EAFATDFQDSAAAK/3
119961_Q(UniMod:7)DGSVDFGR/2	50914_RPGGEPSPEGTTGQSYNQYSQR/3
119961_Q(UniMod:7)DGSVDFGR/2	117476_RPGGEPSPEGTTGQSYNQYSQR/3
120914_AHVSFKPTVAQQR/3	49292_QELSEAEQATR/2
120914_AHVSFKPTVAQQR/3	116652_QELSEAEQATR/2
127868_SIPQVSPVR/2	39035_IEDGSGEVVLSR/2
127868_SIPQVSPVR/2	116721_IEDGSGEVVLSR/2
127868_SIPQVSPVR/2	38147_HPNSPLDEENLTQENQDR/3
127868_SIPQVSPVR/2	120396_HPNSPLDEENLTQENQDR/3
127868_SIPQVSPVR/2	4844_YLQEIYNSNNQK/2
116251_Q(UniMod:7)TALVELVK/2	36678_GPSVFPLAPSSK/2
116480_Q(UniMod:7)IKKQTALVELVK/3	25212_DWHGVPGQVDAAMAGR/3
116480_Q(UniMod:7)IKKQTALVELVK/3	125447_DWHGVPGQVDAAMAGR/3
116480_Q(UniMod:7)IKKQTALVELVK/3	125481_DWHGVPGQ(UniMod:7)VDAAMAGR/3
116480_Q(UniMod:7)IKKQTALVELVK/3	42259_ALVQQMEQLR/2
116480_Q(UniMod:7)IKKQTALVELVK/3	51375_SASDLTWDNLK/2
116480_Q(UniMod:7)IKKQTALVELVK/3	118449_SASDLTWDNLK/2
116480_Q(UniMod:7)IKKQTALVELVK/3	25180_DWHGVPGQVDAAMAGR/2
118584_YLGEEYVK/2	27267_EAQLPVIENK/2
118584_YLGEEYVK/2	51391_SASNMAIVDVK/2
118584_YLGEEYVK/2	118101_C(UniMod:4)ANGRQTVSWAVTPK/3
118584_YLGEEYVK/2	119249_EAQLPVIENK/2
118584_YLGEEYVK/2	117977_SASNMAIVDVK/2
119476_MELERPGGNEITR/3	126974_EYKC(UniMod:4)KVSN(UniMod:7)KGLPAPIEK/3
126775_VAAGAFQGLR/2	32498_ESYSGVTLDPR/2
126775_VAAGAFQGLR/2	9400_DALSSVQESQVAQQAR/2
126775_VAAGAFQGLR/2	129732_DALSSVQESQ(UniMod:7)VAQQAR/2
15808_DISEVVTPR/2	9400_DALSSVQESQVAQQAR/2
15808_DISEVVTPR/2	129732_DALSSVQESQ(UniMod:7)VAQQAR/2
15808_DISEVVTPR/2	120401_NSPLDEENLTQENQDR/2
15808_DISEVVTPR/2	120495_N(UniMod:7)SPLDEENLTQENQDR/2
54562_SVLGQLGITK/2	117986_QQNAQGGFSSTQDTVVALHALSK/3
32582_ETLLQDFR/2	116403_YEYAR(UniMod:35)RHPDYSVVLLLR/4
32582_ETLLQDFR/2	55601_TEVIPPLIENR/2
32582_ETLLQDFR/2	114992_TEVIPPLIENR/2
51048_ATVVYQGER/2	49416_ATEDEGSEQKIPEATNR/3
51048_ATVVYQGER/2	121296_ATEDEGSEQKIPEATNR/3
39892_IRPFFPQQ/2	25212_DWHGVPGQVDAAMAGR/3
39892_IRPFFPQQ/2	125447_DWHGVPGQVDAAMAGR/3
39892_IRPFFPQQ/2	125481_DWHGVPGQ(UniMod:7)VDAAMAGR/3
39892_IRPFFPQQ/2	42259_ALVQQMEQLR/2
39892_IRPFFPQQ/2	119859_EDGGGWWYNR/2
39892_IRPFFPQQ/2	25180_DWHGVPGQVDAAMAGR/2
39892_IRPFFPQQ/2	5357_YVLTQPPSVSVAPGETAR/2
39892_IRPFFPQQ/2	131419_YVLTQPPSVSVAPGETAR/2
49520_QIQVSWLR/2	117986_QQNAQGGFSSTQDTVVALHALSK/3
121957_SVLGQLGITK/2	117986_QQNAQGGFSSTQDTVVALHALSK/3
116068_KLVAASQAALG/2	2782_VTEPISAESGEQVER/2
116068_KLVAASQAALG/2	128343_VTEPISAESGEQVER/2
116068_KLVAASQAALG/2	47721_NNEGTYYSPNYNPQSR/2
116068_KLVAASQAALG/2	116972_NNEGTYYSPNYNPQSR/2
116068_KLVAASQAALG/2	117207_NN(UniMod:7)EGTYYSPNYNPQSR/2
119602_N(UniMod:7)SLFEYQK/2	19963_DQTVSDNELQEMSNQGSK/2
119602_N(UniMod:7)SLFEYQK/2	123337_DQTVSDNELQEMSNQGSK/2
119602_N(UniMod:7)SLFEYQK/2	123408_DQTVSDN(UniMod:7)ELQEMSNQGSK/2
122243_LTIGEGQQHHLGGAK/3	49292_QELSEAEQATR/2
122243_LTIGEGQQHHLGGAK/3	116652_QELSEAEQATR/2
126536_QIQVSWLR/2	117986_QQNAQGGFSSTQDTVVALHALSK/3
41559_ALTDMPQMR/2	43888_LLIYDASNR/2
41559_ALTDMPQMR/2	132251_LLIYDASNR/2
43888_LLIYDASNR/2	119475_ALTDMPQMR/2
43888_LLIYDASNR/2	1030_VELEDWNGR/2
43888_LLIYDASNR/2	50302_QYYEGSEIVVAGR/2
115980_LVRPEVDVM/2	54026_SSALDMENFR/2
115980_LVRPEVDVM/2	31289_EGYYGYTGAFR/2
115980_LVRPEVDVM/2	118541_GSGLNLC(UniMod:4)EPNNKEGYYGYTGAFR/4
115980_LVRPEVDVM/2	54843_SYELTQPPSVSVSPGQTAR/2
119475_ALTDMPQMR/2	132251_LLIYDASNR/2
132251_LLIYDASNR/2	1030_VELEDWNGR/2
132251_LLIYDASNR/2	50302_QYYEGSEIVVAGR/2
50601_RIPIEDGSGEVVLSR/3	117480_TEIDKPSQMQVTDVQDNSISVK/3
50601_RIPIEDGSGEVVLSR/3	117683_TEIDKPSQ(UniMod:7)MQ(UniMod:7)VTDVQDNSISVK/3
47477_NLAVSQVVHK/2	38644_HYDGSYSTFGER/2
1809_VLLDGVQNPR/2	120401_NSPLDEENLTQENQDR/2
1809_VLLDGVQNPR/2	120495_N(UniMod:7)SPLDEENLTQENQDR/2
25212_DWHGVPGQVDAAMAGR/3	39305_IHWESASLLR/2
25212_DWHGVPGQVDAAMAGR/3	116614_IHWESASLLR/2
116403_YEYAR(UniMod:35)RHPDYSVVLLLR/4	54125_SSNLIILEEHLK/2
116403_YEYAR(UniMod:35)RHPDYSVVLLLR/4	117986_QQNAQGGFSSTQDTVVALHALSK/3
116403_YEYAR(UniMod:35)RHPDYSVVLLLR/4	45591_LYGSEAFATDFQDSAAAK/2
116403_YEYAR(UniMod:35)RHPDYSVVLLLR/4	120588_FTEDAKR(UniMod:35)LYGS(UniMod:21)EAFATDFQDSAAAK/3
120399_NLAVSQVVHK/2	38644_HYDGSYSTFGER/2
120513_N(UniMod:7)LAVSQVVHK/2	38644_HYDGSYSTFGER/2
116637_VLLDGVQNPR/2	120401_NSPLDEENLTQENQDR/2
116637_VLLDGVQNPR/2	120495_N(UniMod:7)SPLDEENLTQENQDR/2
125447_DWHGVPGQVDAAMAGR/3	39305_IHWESASLLR/2
125447_DWHGVPGQVDAAMAGR/3	116614_IHWESASLLR/2
125481_DWHGVPGQ(UniMod:7)VDAAMAGR/3	39305_IHWESASLLR/2
125481_DWHGVPGQ(UniMod:7)VDAAMAGR/3	116614_IHWESASLLR/2
1030_VELEDWNGR/2	29752_EEAPSLRPAPPPISGGGYR/3
1030_VELEDWNGR/2	119868_EEAPSLRPAPPPISGGGYR/3
56515_TLLSNLEEAK/2	5336_YVGGQEHFAHLLILR/3
56515_TLLSNLEEAK/2	1256_VFSNGADLSGVTEEAPLK/2
56515_TLLSNLEEAK/2	121892_VFSNGADLSGVTEEAPLK/2
27267_EAQLPVIENK/2	19963_DQTVSDNELQEMSNQGSK/2
27267_EAQLPVIENK/2	123337_DQTVSDNELQEMSNQGSK/2
27267_EAQLPVIENK/2	123408_DQTVSDN(UniMod:7)ELQEMSNQGSK/2
51391_SASNMAIVDVK/2	19963_DQTVSDNELQEMSNQGSK/2
51391_SASNMAIVDVK/2	123337_DQTVSDNELQEMSNQGSK/2
51391_SASNMAIVDVK/2	123408_DQTVSDN(UniMod:7)ELQEMSNQGSK/2
118101_C(UniMod:4)ANGRQTVSWAVTPK/3	119483_ADSGEGDFLAEGGGVRGPR/3
123341_TLLSNLEEAK/2	5336_YVGGQEHFAHLLILR/3
123341_TLLSNLEEAK/2	1256_VFSNGADLSGVTEEAPLK/2
123341_TLLSNLEEAK/2	121892_VFSNGADLSGVTEEAPLK/2
119249_EAQLPVIENK/2	19963_DQTVSDNELQEMSNQGSK/2
119249_EAQLPVIENK/2	123337_DQTVSDNELQEMSNQGSK/2
119249_EAQLPVIENK/2	123408_DQTVSDN(UniMod:7)ELQEMSNQGSK/2
117977_SASNMAIVDVK/2	19963_DQTVSDNELQEMSNQGSK/2
117977_SASNMAIVDVK/2	123337_DQTVSDNELQEMSNQGSK/2
117977_SASNMAIVDVK/2	123408_DQTVSDN(UniMod:7)ELQEMSNQGSK/2
42193_KYFIDFVAR/2	117986_QQNAQGGFSSTQDTVVALHALSK/3
52779_SKEQLTPLIK/2	128893_VGYP(UniMod:35)GPSGPLGAR/2
52779_SKEQLTPLIK/2	128913_S(UniMod:21)GNPGKVGYP(UniMod:35)GPSGPLGAR/3
52779_SKEQLTPLIK/2	53686_SPDVINGSPISQK/2
52779_SKEQLTPLIK/2	118184_SPDVINGSPISQK/2
5336_YVGGQEHFAHLLILR/3	117986_QQNAQGGFSSTQDTVVALHALSK/3
54026_SSALDMENFR/2	31059_EFQLFSSPHGK/2
54026_SSALDMENFR/2	118598_EFQ(UniMod:7)LFSSPHGK/2
56110_THLPEVFLSK/2	2924_VTSIQDWVQK/2
56110_THLPEVFLSK/2	119859_EDGGGWWYNR/2
56110_THLPEVFLSK/2	5357_YVLTQPPSVSVAPGETAR/2
56110_THLPEVFLSK/2	131419_YVLTQPPSVSVAPGETAR/2
17708_DLLLPQPDLR/2	49641_QLGLPGPPDVPDHAAYHPF/3
39490_ALFVSEEEKK/2	38644_HYDGSYSTFGER/2
23267_DTVIKPLLVEPEGLEK/3	132882_SIVHPSYNSNTLNNDIMLIK/3
36678_GPSVFPLAPSSK/2	51375_SASDLTWDNLK/2
36678_GPSVFPLAPSSK/2	118449_SASDLTWDNLK/2
36678_GPSVFPLAPSSK/2	26917_VNEPSILEMSR/2
36678_GPSVFPLAPSSK/2	35570_GGETSEMYLIQPDSSVKPYR/3
36678_GPSVFPLAPSSK/2	18889_DNENVVNEYSSELEK/2
36678_GPSVFPLAPSSK/2	117456_TKTETITGFQVDAVPANGQTPIQR/3
36678_GPSVFPLAPSSK/2	31489_EIVMTQSPATLSVSPGER/2
36678_GPSVFPLAPSSK/2	131881_EIVMTQSPATLSVSPGER/2
36678_GPSVFPLAPSSK/2	131886_EIVMTQ(UniMod:7)SPATLSVSPGER/2
36678_GPSVFPLAPSSK/2	131887_EIVM(UniMod:35)TQ(UniMod:7)SPATLSVSPGER/2
36678_GPSVFPLAPSSK/2	35564_GGETSEMYLIQPDSSVKPYR/2
41242_KGGETSEMYLIQPDSSVKPYR/4	133616_TEAPTTIGGLNK/2
5443_YWGVASFLQK/2	116095_FKPLVEEPQNLIK/2
39305_IHWESASLLR/2	25180_DWHGVPGQVDAAMAGR/2
49521_ATEHLSTLSEK/2	49416_ATEDEGSEQKIPEATNR/3
49521_ATEHLSTLSEK/2	121296_ATEDEGSEQKIPEATNR/3
117975_DTVIKPLLVEPEGLEK/3	132882_SIVHPSYNSNTLNNDIMLIK/3
119860_KGGETSEMYLIQPDSSVKPYR/4	133616_TEAPTTIGGLNK/2
119990_KGGETSEMYLIQ(UniMod:7)PDSSVKPYR/4	133616_TEAPTTIGGLNK/2
133616_TEAPTTIGGLNK/2	20944_DSGEGDFLAEGGGVR/2
133616_TEAPTTIGGLNK/2	119499_DSGEGDFLAEGGGVR/2
116614_IHWESASLLR/2	25180_DWHGVPGQVDAAMAGR/2
42048_KVLLDGVQNPR/2	52350_SGQSEDRQPVPGQQMTLK/3
42048_KVLLDGVQNPR/2	116640_SGQSEDRQPVPGQQMTLK/3
4480_YGLVTYATYPK/2	5357_YVLTQPPSVSVAPGETAR/2
4480_YGLVTYATYPK/2	131419_YVLTQPPSVSVAPGETAR/2
31059_EFQLFSSPHGK/2	31289_EGYYGYTGAFR/2
31059_EFQLFSSPHGK/2	118541_GSGLNLC(UniMod:4)EPNNKEGYYGYTGAFR/4
31059_EFQLFSSPHGK/2	12135_DFALQNPSAVPR/2
31059_EFQLFSSPHGK/2	126818_DFALQNPSAVPR/2
31059_EFQLFSSPHGK/2	54843_SYELTQPPSVSVSPGQTAR/2
31289_EGYYGYTGAFR/2	118598_EFQ(UniMod:7)LFSSPHGK/2
55601_TEVIPPLIENR/2	54125_SSNLIILEEHLK/2
55601_TEVIPPLIENR/2	117986_QQNAQGGFSSTQDTVVALHALSK/3
38368_HSIFTPETNPR/2	52350_SGQSEDRQPVPGQQMTLK/3
38368_HSIFTPETNPR/2	116640_SGQSEDRQPVPGQQMTLK/3
114992_TEVIPPLIENR/2	54125_SSNLIILEEHLK/2
114992_TEVIPPLIENR/2	117986_QQNAQGGFSSTQDTVVALHALSK/3
118541_GSGLNLC(UniMod:4)EPNNKEGYYGYTGAFR/4	118598_EFQ(UniMod:7)LFSSPHGK/2
118598_EFQ(UniMod:7)LFSSPHGK/2	12135_DFALQNPSAVPR/2
118598_EFQ(UniMod:7)LFSSPHGK/2	126818_DFALQNPSAVPR/2
118598_EFQ(UniMod:7)LFSSPHGK/2	54843_SYELTQPPSVSVSPGQTAR/2
119263_HSIFTPETNPR/2	52350_SGQSEDRQPVPGQQMTLK/3
119263_HSIFTPETNPR/2	116640_SGQSEDRQPVPGQQMTLK/3
49641_QLGLPGPPDVPDHAAYHPF/3	34881_GAYPLSIEPIGVR/2
116216_HPDYSVVLLLR/2	38835_IAQWQSFQLEGGLK/2
116216_HPDYSVVLLLR/2	117978_IAQWQSFQLEGGLK/2
116216_HPDYSVVLLLR/2	5589_YYWGGQYTWDMAK/2
116216_HPDYSVVLLLR/2	119947_YYWGGQ(UniMod:7)YTWDMAK/2
116216_HPDYSVVLLLR/2	119993_HAANP(UniMod:35)NGRYYWGGQYTWDMAK/3
126974_EYKC(UniMod:4)KVSN(UniMod:7)KGLPAPIEK/3	2782_VTEPISAESGEQVER/2
126974_EYKC(UniMod:4)KVSN(UniMod:7)KGLPAPIEK/3	128343_VTEPISAESGEQVER/2
126974_EYKC(UniMod:4)KVSN(UniMod:7)KGLPAPIEK/3	47721_NNEGTYYSPNYNPQSR/2
126974_EYKC(UniMod:4)KVSN(UniMod:7)KGLPAPIEK/3	116972_NNEGTYYSPNYNPQSR/2
126974_EYKC(UniMod:4)KVSN(UniMod:7)KGLPAPIEK/3	117207_NN(UniMod:7)EGTYYSPNYNPQSR/2
34881_GAYPLSIEPIGVR/2	33080_AGDFLEANYMNLQR/2
34881_GAYPLSIEPIGVR/2	116622_AGDFLEANYMNLQR/2
47982_NQEQVSPLTLLK/2	38835_IAQWQSFQLEGGLK/2
47982_NQEQVSPLTLLK/2	117978_IAQWQSFQLEGGLK/2
47982_NQEQVSPLTLLK/2	5589_YYWGGQYTWDMAK/2
47982_NQEQVSPLTLLK/2	119947_YYWGGQ(UniMod:7)YTWDMAK/2
47982_NQEQVSPLTLLK/2	119993_HAANP(UniMod:35)NGRYYWGGQYTWDMAK/3
36121_GLIDEVNQDFTNR/2	54636_SVPPSASHVAPTETFTYEWTVPK/3
