## Supplemental Tables for "DIAlignR provides precise retention time alignment across distant runs in DIA and targeted proteomics": Supplemental Table 21.xlsx

### Sheet: Sheet1
Peptides which characterizes elution order swapping
128284_AFLLTPR/2
31717_AFLLTPR/2
116214_SLHTLFGDKLC(UniMod:4)TVATLR/4
36678_GPSVFPLAPSSK/2
38644_HYDGSYSTFGER/2
117986_QQNAQGGFSSTQDTVVALHALSK/3
43789_LLELTGPK/2
115879_DDNPNLPR/2
123337_DQTVSDNELQEMSNQGSK/2
123408_DQTVSDN(UniMod:7)ELQEMSNQGSK/2
19963_DQTVSDNELQEMSNQGSK/2
39892_IRPFFPQQ/2
1030_VELEDWNGR/2
116480_Q(UniMod:7)IKKQTALVELVK/3
116652_QELSEAEQATR/2
116798_QGALELIK/2
118584_YLGEEYVK/2
125447_DWHGVPGQVDAAMAGR/3
125481_DWHGVPGQ(UniMod:7)VDAAMAGR/3
126974_EYKC(UniMod:4)KVSN(UniMod:7)KGLPAPIEK/3
25180_DWHGVPGQVDAAMAGR/2
25212_DWHGVPGQVDAAMAGR/3
32244_EQLTPLIK/2
4810_YLGEEYVK/2
49292_QELSEAEQATR/2
49360_QGALELIK/2
116211_RHPDYSVVLLLR/3
116403_YEYAR(UniMod:35)RHPDYSVVLLLR/4
116796_WLNEQR/2
118541_GSGLNLC(UniMod:4)EPNNKEGYYGYTGAFR/4
118598_EFQ(UniMod:7)LFSSPHGK/2
120092_RTHLPEVFLSK/3
127018_TPLTATLSK/2
133616_TEAPTTIGGLNK/2
31059_EFQLFSSPHGK/2
31064_EFQLFSSPHGK/3
31289_EGYYGYTGAFR/2
51131_RTHLPEVFLSK/3
57168_TPLTATLSK/2
116068_KLVAASQAALG/2
116216_HPDYSVVLLLR/2
116640_SGQSEDRQPVPGQQMTLK/3
117977_SASNMAIVDVK/2
119249_EAQLPVIENK/2
119475_ALTDMPQMR/2
120401_NSPLDEENLTQENQDR/2
120495_N(UniMod:7)SPLDEENLTQENQDR/2
120686_ELAAQTIK/2
127868_SIPQVSPVR/2
131419_YVLTQPPSVSVAPGETAR/2
132251_LLIYDASNR/2
133114_FSGSLLGGK/2
27267_EAQLPVIENK/2
34336_FSGSLLGGK/2
3842_LLIYGATSR/2
41559_ALTDMPQMR/2
43285_LGPLVEQGR/2
43888_LLIYDASNR/2
47982_NQEQVSPLTLLK/2
4844_YLQEIYNSNNQK/2
51391_SASNMAIVDVK/2
52350_SGQSEDRQPVPGQQMTLK/3
5357_YVLTQPPSVSVAPGETAR/2
114992_TEVIPPLIENR/2
115980_LVRPEVDVM/2
116326_EVTEFAK/2
116614_IHWESASLLR/2
116795_TFISPIK/2
119859_EDGGGWWYNR/2
120396_HPNSPLDEENLTQENQDR/3
126527_QVGSGVTTDQVQAEAK/2
129732_DALSSVQESQ(UniMod:7)VAQQAR/2
15808_DISEVVTPR/2
32582_ETLLQDFR/2
34143_FQNALIVR/2
34881_GAYPLSIEPIGVR/2
38147_HPNSPLDEENLTQENQDR/3
39305_IHWESASLLR/2
39307_IHWESASLLR/3
42259_ALVQQMEQLR/2
42393_LAPLAEDVR/2
4480_YGLVTYATYPK/2
50144_QVGSGVTTDQVQAEAK/2
52779_SKEQLTPLIK/2
54026_SSALDMENFR/2
54125_SSNLIILEEHLK/2
54126_SSNLIILEEHLK/3
54843_SYELTQPPSVSVSPGQTAR/2
55601_TEVIPPLIENR/2
55711_TFISPIK/2
56110_THLPEVFLSK/2
9400_DALSSVQESQVAQQAR/2
116721_IEDGSGEVVLSR/2
116972_NNEGTYYSPNYNPQSR/2
117207_NN(UniMod:7)EGTYYSPNYNPQSR/2
118101_C(UniMod:4)ANGRQTVSWAVTPK/3
118454_DSGFQMNQLR/2
119483_ADSGEGDFLAEGGGVRGPR/3
119499_DSGEGDFLAEGGGVR/2
119597_MELERPGGN(UniMod:7)EITR/3
119602_N(UniMod:7)SLFEYQK/2
119860_KGGETSEMYLIQPDSSVKPYR/4
119990_KGGETSEMYLIQ(UniMod:7)PDSSVKPYR/4
120914_AHVSFKPTVAQQR/3
12135_DFALQNPSAVPR/2
121903_FLENEDR/2
122243_LTIGEGQQHHLGGAK/3
123341_TLLSNLEEAK/2
126775_VAAGAFQGLR/2
126818_DFALQNPSAVPR/2
132882_SIVHPSYNSNTLNNDIMLIK/3
1436_VGYVSGWGR/2
20944_DSGEGDFLAEGGGVR/2
20961_DSGFQMNQLR/2
2924_VTSIQDWVQK/2
2_TSTADYAMFK/2
33823_FLENEDR/2
35386_AHVSFKPTVAQQR/3
38203_HQFLLTGDTQGR/3
39035_IEDGSGEVVLSR/2
40510_IYLQPGR/2
41242_KGGETSEMYLIQPDSSVKPYR/4
41869_KSASDLTWDNLK/2
41874_KSASDLTWDNLK/3
45181_LTVLGQPK/2
4715_YIYEIAR/2
47721_NNEGTYYSPNYNPQSR/2
49641_QLGLPGPPDVPDHAAYHPF/3
50302_QYYEGSEIVVAGR/2
5336_YVGGQEHFAHLLILR/3
542_VAAGAFQGLR/2
56515_TLLSNLEEAK/2
57287_TQVNTQAEQLR/2
116622_AGDFLEANYMNLQR/2
116637_VLLDGVQNPR/2
116645_ISLPESLK/2
116649_KVLLDGVQNPR/3
117443_WLPSSSPVTGYR/2
117476_RPGGEPSPEGTTGQSYNQYSQR/3
117480_TEIDKPSQMQVTDVQDNSISVK/3
117683_TEIDKPSQ(UniMod:7)MQ(UniMod:7)VTDVQDNSISVK/3
117968_VGFYESDVMGR/2
117975_DTVIKPLLVEPEGLEK/3
117978_IAQWQSFQLEGGLK/2
118449_SASDLTWDNLK/2
119263_HSIFTPETNPR/2
119947_YYWGGQ(UniMod:7)YTWDMAK/2
119961_Q(UniMod:7)DGSVDFGR/2
119993_HAANP(UniMod:35)NGRYYWGGQYTWDMAK/3
120588_FTEDAKR(UniMod:35)LYGS(UniMod:21)EAFATDFQDSAAAK/3
121296_ATEDEGSEQKIPEATNR/3
121892_VFSNGADLSGVTEEAPLK/2
121893_SASLHLPK/2
1256_VFSNGADLSGVTEEAPLK/2
125820_AATVGSLAGQPLQER/2
128343_VTEPISAESGEQVER/2
128893_VGYP(UniMod:35)GPSGPLGAR/2
128913_S(UniMod:21)GNPGKVGYP(UniMod:35)GPSGPLGAR/3
1326_VGFYESDVMGR/2
17708_DLLLPQPDLR/2
1809_VLLDGVQNPR/2
23267_DTVIKPLLVEPEGLEK/3
2782_VTEPISAESGEQVER/2
32498_ESYSGVTLDPR/2
33080_AGDFLEANYMNLQR/2
33929_FMETVAEK/2
36121_GLIDEVNQDFTNR/2
38368_HSIFTPETNPR/2
38835_IAQWQSFQLEGGLK/2
39964_ISLPESLK/2
40475_IYGNQDTSSQLK/2
41238_KGGETSEMYLIQPDSSVKPYR/3
42048_KVLLDGVQNPR/2
42052_KVLLDGVQNPR/3
42378_LALDNGGLAR/2
44444_AATVGSLAGQPLQER/2
45591_LYGSEAFATDFQDSAAAK/2
49416_ATEDEGSEQKIPEATNR/3
49521_ATEHLSTLSEK/2
50601_RIPIEDGSGEVVLSR/3
50914_RPGGEPSPEGTTGQSYNQYSQR/3
51048_ATVVYQGER/2
51375_SASDLTWDNLK/2
51386_SASLHLPK/2
52314_SGLSTGWTQLSK/2
5589_YYWGGQYTWDMAK/2
116095_FKPLVEEPQNLIK/2
116203_KLVAASQAAL/2
116251_Q(UniMod:7)TALVELVK/2
117456_TKTETITGFQVDAVPANGQTPIQR/3
117720_TLLPVSKPEIR/3
118184_SPDVINGSPISQK/2
119020_STGSWSTLK/2
119474_AQLVDMK/2
119476_MELERPGGNEITR/3
119594_QLEQVIAK/2
119634_AQ(UniMod:7)LVDMK/2
119655_Q(UniMod:7)LEQVIAK/2
119868_EEAPSLRPAPPPISGGGYR/3
119874_VNDNEEGFFSAR/2
119934_GGETSEMYLIQPDSSVKPY/2
120008_VN(UniMod:7)DN(UniMod:7)EEGFFSAR/2
120399_NLAVSQVVHK/2
120513_N(UniMod:7)LAVSQVVHK/2
121734_QTQVSVLPEGGETPLFK/2
121957_SVLGQLGITK/2
126536_QIQVSWLR/2
127673_SDVVYTDWK/2
130441_MFLSFPTTK/2
131881_EIVMTQSPATLSVSPGER/2
131886_EIVMTQ(UniMod:7)SPATLSVSPGER/2
131887_EIVM(UniMod:35)TQ(UniMod:7)SPATLSVSPGER/2
18889_DNENVVNEYSSELEK/2
2030_VNDNEEGFFSAR/2
26917_VNEPSILEMSR/2
29752_EEAPSLRPAPPPISGGGYR/3
31449_EIQNAVNGVK/2
31489_EIVMTQSPATLSVSPGER/2
35564_GGETSEMYLIQPDSSVKPYR/2
35570_GGETSEMYLIQPDSSVKPYR/3
39490_ALFVSEEEKK/2
39847_IQNILTEEPK/2
42193_KYFIDFVAR/2
45875_MELERPGGNEITR/3
46142_AQLVDMK/2
47477_NLAVSQVVHK/2
49520_QIQVSWLR/2
49616_QLEQVIAK/2
51729_SDVMYTDWK/2
51739_SDVVYTDWK/2
53333_SLSSTLTLSK/2
53686_SPDVINGSPISQK/2
54331_STGSWSTLK/2
5443_YWGVASFLQK/2
54562_SVLGQLGITK/2
54636_SVPPSASHVAPTETFTYEWTVPK/3
56511_TLLPVSKPEIR/3
